# Post-transcriptionally impaired *de novo* mutations contribute to the genetic etiology of four neuropsychiatric disorders

**DOI:** 10.1101/175844

**Authors:** Fengbiao Mao, Lu Wang, Xiaolu Zhao, Zhongshan Li, Luoyuan Xiao, Rajesh C. Rao, Jinchen Li, Huajing Teng, Xin He, Zhong Sheng Sun

## Abstract

While deleterious *de novo* mutations (DNMs) in coding region conferring risk in neuropsychiatric disorders have been revealed by next-generation sequencing, the role of DNMs involved in post-transcriptional regulation in pathogenesis of these disorders remains to be elucidated. Here, we identified 1,736 post-transcriptionally impaired DNMs (piDNMs), and prioritized 1,482 candidate genes in four neuropsychiatric disorders from 7,748 families. Our results revealed higher prevalence of piDNMs in the probands than in controls (*P* = 8.19×10^−17^), and piDNM-harboring genes were enriched for epigenetic modifications and neuronal or synaptic functions. Moreover, we identified 86 piDNM-containing genes forming convergent co-expression modules and intensive protein-protein interactions in at least two neuropsychiatric disorders. These cross-disorder genes carrying piDNMs could form interaction network centered on RNA binding proteins, suggesting a shared post-transcriptional etiology underlying these disorders. Our findings illustrate the significant contribution of piDNMs to four neuropsychiatric disorders, and lay emphasis on combining functional and network-based evidences to identify regulatory causes of genetic disorders.
