## Supplementary material for "Post-transcriptionally impaired *de novo* mutations contribute to the genetic etiology of four neuropsychiatric disorders": Table 1

### Sheet: Sheet1
Group	VS Control	Total DNMs	De novo SNVs					De novo Indels			piDNMs	filtered1 piDNMs
			Total SNVs	LoF SNVs	Nonsynonymous	Synonymous		Total indels	Frameshift	Nonframeshift
ASD	DNMs	4465	4133	327	2784	1022		332	267	65	1262	1150
	OR		0.98595	1.52391	0.994151	0.868354		1.21566	1.29668	0.967381	1.64476	1.61268
	P-value		0.7015	9.128e-05	0.5766	0.9962		0.03328	0.01571	0.608	3.6414e-18	1.066e-15
	Pcorrected		0.853176	0.000373418	0.786273	0.9999		0.0788211	0.0415853	0.804706	8.19315e-17	1.599e-14
EE	DNMs	440	406	33	295	78		34	29	5	101	87
	OR		0.982843	1.56061	1.06899	0.672526		1.26335	1.42919	0.755132	1.33577	1.23805
	P-value		0.6327	0.02033	0.1584	0.9998		0.1347	0.06147	0.784	0.007123	0.0459
	Pcorrected		0.813471	0.050825	0.297	0.9999		0.263543	0.131721	0.904615	0.021369	0.103275
ID	DNMs	311	269	31	189	49		42	35	7	92	78
	OR		0.921303	2.07412	0.968961	0.597727		2.20793	2.44035	1.49569	1.72144	1.57038
	P-value		0.9027	0.0006236	0.6685	0.9999		2.402e-05	2.087e-05	0.2245	6.945e-06	0.0003794
	Pcorrected		0.9999	0.00215862	0.835625	0.9999		0.0001201	0.000117394	0.4041	4.46464e-05	0.00142275
SCZ	DNMs	1035	965	62	662	241		70	54	16	281	258
	OR		0.993111	1.24647	1.01982	0.883373		1.10574	1.13135	1.02727	1.5799	1.56081
	P-value		0.5765	0.1013	0.3487	0.9504		0.2729	0.26	0.5199	9.859e-09	7.726e-08
	Pcorrected		0.786273	0.207205	0.560411	0.9999		0.454833	0.45	0.77985	8.8731e-08	5.7945e-07
ALL	DNMs	6246	5768	453	3925	1390		478	385	93	1736	1573
	OR		0.983635	1.50914	1.00194	0.844268		1.25119	1.3366	0.989433	1.61738	1.57688
	P-value		0.7397	6.987e-05	0.4833	0.9996		0.01292	0.005536	0.5684	2.66622e-18	2.102e-15
	Pcorrected		0.875961	0.000314415	0.749948	0.9999		0.0363375	0.0177943	0.786273	8.19315e-17	2.36475e-14
Control	DNMs	2060	1934	99	1292	543		126	95	31	354	329
filtered1 piDNMs are the remaining piDNMs without LoF(nonsense,splicing) SNVs and frameshift indels
