## Supplementary Table 1 for "Post-transcriptionally impaired *de novo* mutations contribute to the genetic etiology of four neuropsychiatric disorders"

### Sheet: Sheet1
Reference	Disease	Methods	Sample information	probands information				controls information
				trio	SNV	Indel	DNM	trio	SNV	Indel	DNM
Jinchen Li et al.	ASD	WES	10 trios	10	12	0	12	0	0	0	0
Tavassoli T et al. BMC Med Genet. 2014	ASD	WES	1 trio	1	4	0	4	0	0	0	0
Lee H et al. Hum Mol Genet. 2014	ASD	WES	1 quartet	1	2	0	2	0	0	0	0
Silvia De Rubeis et al. Nature 2014 && Benjamin M. Neale et al. Nature 2012	ASD	WES	2270 trios (825 trios have been published)	1445	1619	83	1702	0	0	0	0
Ivan Iossifov et al. Nature 2014 (including three previously published studies: Stephan J. Sanders et al. Nature 2012; Brian J O’Roak et al. Nature 2012; and Ivan Iossifov et al. Neuron 2012)	ASD	WES	2,517 SSC families (2,508 affected children, 1,911 unaffected siblings and the parents)	2508	3005	349	3354	1911	2095	194	2289
Shan Dong et al. Cell Reports 2014	ASD	WES	787 families (1 control trios)	0	0	43	43	0	0	29	29
Niklas Krumm et al. Nature Genetics 2015; Jason Homsy et al. Science 2015	ASD	WES	Additional DNMs that had been called in above studies	0	66	11	77	0	119	1	120
Bin Xu et al. Nat. Genet. 2011	SCZ	WES	53 trios	53	36	4	40	0	0	0	0
Simon L Girard et al. Nat. Genet. 2011	SCZ	WES	14 trios	14	15	0	15	0	0	0	0
Bin Xu et al. Nat. Genet. 2012	SCZ	WES	265 trios (53 trios have been published)	178	127	13	140	34	17	1	18
Suleyman Gulsuner et al. Cell 2013	SCZ	WES	84 quartets and 21 trios	105	96	4	100	84	66	1	67
Menachem Fromer et al. Nature 2014	SCZ	WES	617 trios	617	598	42	640	0	0	0	0
SE McCarthy et al. Molecular Psychiatry 2014	SCZ	WES	57 trios	57	59	6	65	0	0	0	0
Michel Guipponi et al. PLoS ONE 2014	SCZ	WES	53 trios	53	47	2	49	0	0	0	0
Epi4K Consortium & Epilepsy Phenome/Genome Project. Nature 2013	EE	WES	264 trios	264	309	20	329	0	0	0	0
Giulia Barcia et al. Nat. Genet. 2012	EE	WES	3 trios	3	10	0	10	0	0	0	0
Veeramah KR et al. Epilepsia. 2013	EE	WES	10 trios	10	10	5	15	0	0	0	0
Estacion M et al. Neurobiol Dis. 2014	EE	WES	1 trio	1	1	0	1	0	0	0	0
Pierson TM et al. Ann Clin Transl Neurol. 2014	EE	WES	1 trio	1	1	0	1	0	0	0	0
Hackenberg A et al. Neuropediatrics. 2014	EE	WES	1 trio	1	1	0	1	0	0	0	0
Vaher U et al. J Child Neurol. 2013	EE	WES	1 trio	1	1	0	1	0	0	0	0
Kodera H et al. Hum Mutat. 2013	EE	WES	5 trios	5	4	2	6	0	0	0	0
Appenzeller S et al. Am J Hum Genet. 2014	EE	WES	356 trios (264 published trios)	92	112	11	123	0	0	0	0
Schuurs-Hoeijmakers JH et al. Am J Hum Genet. 2012	ID	WES	2 trios	2	2	0	2	0	0	0	0
Willemsen MH et al. J Med Genet. 2012	ID	WES	2 trios	2	2	0	2	0	0	0	0
Anita Rauch et al. Lancet 2012	ID	WES	71 trios (51 trios of ID and 20 control trios )	51	62	15	87	20	23	1	24
de Ligt J et al. N Engl J Med. 2012	ID	WES	100 trios	100	70	9	79	0	0	0	0
Hamdan FF et al. Clin Genet. 2013	ID	WES	1 trio	1	1	0	1	0	0	0	0
Vissers LE et al. Nat Genet. 2010	ID	WES	10 trios	10	8	1	9	0	0	0	0
Gilissen C et al. Nature. 2014	ID	WGS	50 trios	50	79	5	84	0	0	0	0
Hamdan FF et al. PLoS Genetics 2014	ID	WES	41trios	41	67	14	81	0	0	0	0
Jason et al. Science 2015	Control	WES	22 trios	0	0	0	0	22	22	0	22
