## Supplementary Table 2 for "Post-transcriptionally impaired *de novo* mutations contribute to the genetic etiology of four neuropsychiatric disorders"

### Sheet: Sheet1
Category	Description	# of DNM in cases	# of DNM in controls
Likely to affect RBP binding, RNA secondary structure and expression
1a	eQTL+RBP binding+matched RBP motif+riboSNitch+miRNA targets	0	0
1b	eQTL+RBP binding+any RBP motif +riboSNitch+miRNA targets	0	0
1c	eQTL+RBP binding+any RBP motif +riboSNitch	1	0
1d	eQTL+RBP binding+any RBP motif	3	0
1e	eQTL+RBP binding	13	3
Likely to affect RBP binding, RNA secondary structure
2a	RBP binding+matched RBP motif +riboSNitch+miRNA targets	0	0
2b	RBP binding+any RBP motif +riboSNitch+miRNA targets	57	22
2c	RBP binding+any RBP motif +riboSNitch	446	121
2d	RBP binding+riboSNitch	2416	598
Less likely to affect RBP binding
3a	RBP binding+any RBP motif+miRNA targets	63	23
3b	RBP binding+matched RBP motif	0	0
Minimal possibility to affect RBP binding
4	RBP binding+any RBP motif	1134	464
5	RBP binding+miRNA targets	264	92
6	RBP binding or RBP motif hit	1956	920
