## Supplementary Table 5 for "Post-transcriptionally impaired *de novo* mutations contribute to the genetic etiology of four neuropsychiatric disorders"

### Sheet: ClueGO Results
GOID	GOTerm	Term PValue	Term PValue Corrected with Bonferroni step down	Group PValue	Group PValue Corrected with Bonferroni step down	GOLevels	GOGroups	% Associated Genes	Nr. Genes	Associated Genes Found
GO:0035556	intracellular signal transduction	7.40946e-06	0.00800222	7.40946e-06	5.18662e-05	[3, 4, 5]	Group2	5.07525	145	[ADCY10, AKIP1, AKT2, ALK, ALS2CL, AMOTL1, APEX1, ARAP1, ARFGEF1, ARHGAP28, ARHGEF10, ARHGEF17, ARHGEF4, ARRB2, ASB3, ASH1L, ATAD5, ATP1B1, BCAR3, BIRC3, BORCS8-MEF2B, BRCA1, BRCA2, CAPS, CASP1, CASP2, CBL, CCAR2, CDC5L, CDIP1, CDK5RAP3, CHML, CNOT2, COL3A1, CTSH, CUL1, CUL4A, CXXC5, DAG1, DAXX, DDIT3, DDX60, DEPDC7, DLG5, DOCK7, DYRK1A, E2F7, EGFR, EIF2AK2, ELP2, ERBB2, ETFB, FBXW11, G3BP2, GBA,…
GO:0006996	organelle organization	8.89903e-06	0.00960206	8.89903e-06	5.33942e-05	[3]	Group0	4.79416	184	[ACTG1, AKAP2, AKT2, ALS2CL, ANAPC5, AP2M1, APEX1, ARAP1, ARFGEF1, ARHGAP28, ARHGEF10, ARHGEF17, ARID1A, ARRB2, ASH1L, ATG12, ATXN2L, BAIAP2, BBS5, BRCA1, BRCA2, BRD9, C21orf2, CCAR2, CCDC183, CCP110, CD59, CDC25B, CEP192, CEP89, CHAMP1, CHMP4C, CKAP2, CNN1, CNOT2, COG4, COPS2, CUL4A, DAG1, DAXX, DOCK7, DST, ECSIT, EME2, EPB41, ERCC6L, ESCO1, FAF2, FEN1, FRMD6, GBA, GRWD1, HDAC2, HDAC3, HELLS, HI…
GO:0000278	mitotic cell cycle	2.06207e-05	0.0222291	0.000218155	0.000654464	[4]	Group6	6.15977	64	[ACVR1, ANAPC5, ANGEL2, APEX1, ARHGEF10, ATAD5, BRCA2, CASP2, CCND1, CCP110, CDC25B, CDC5L, CDK19, CDK5RAP3, CEP192, CHAMP1, CHMP4C, CKAP2, CNOT2, CUL1, CUL4A, E2F7, EGFR, EME2, ERCC6L, FBXW11, HELLS, KIF18B, KIF20B, LMNA, MCPH1, MDC1, MIS18A, MKI67, MTA3, NCAPG2, NINL, NOLC1, NUP133, OIP5, ORC4, PBRM1, PDGFRB, PHIP, PIAS1, PKD1, POLA2, PPM1D, PRIM1, PSMD12, PTPN3, SBDS, SH2B1, SLC9A3R1, SUGT1, S…
GO:0022607	cellular component assembly	6.7551e-05	0.0727524	6.7551e-05	0.000337755	[3]	Group1	4.89609	139	[ACTG1, ADNP, ADSL, APEX1, ARAP1, ARFGEF1, ARHGAP28, ARHGEF10, ARHGEF4, ATG12, ATXN2L, BAIAP2, BBS5, BIRC3, BRCA1, C21orf2, CCDC183, CCP110, CD59, CD9, CEP192, CEP89, CHMP4C, CLNS1A, CLSTN3, CNOT2, COG4, CUL1, CUL4A, DAG1, DAXX, DDIT3, DISP1, DKK1, DLG5, DMXL1, DST, ECSIT, EEF2K, EIF2AK2, EPB41, FMOD, GBA, GPRIN1, GRWD1, HACD1, HAPLN2, HAS3, HDAC3, HELLS, HIRA, ICAM1, IKBKE, IL1RAP, ITGA5, KAT6B,…
GO:0090630	activation of GTPase activity	7.61511e-05	0.0819385	7.61511e-05	0.000304604	[7]	Group4	13.4831	12	[AKT2, ARHGEF10, DOCK7, RALGAPB, RHOG, RUNDC1, SIPA1L1, SLC25A23, TBC1D25, TBC1D2B, TBC1D4, WNT5A]
GO:1903047	mitotic cell cycle process	0.000145429	0.156337	0.000218155	0.000654464	[3, 5]	Group6	5.98111	57	[ACVR1, ANAPC5, APEX1, ARHGEF10, ATAD5, CASP2, CCND1, CCP110, CDC25B, CDK5RAP3, CEP192, CHAMP1, CHMP4C, CKAP2, CNOT2, CUL1, CUL4A, E2F7, EGFR, EME2, ERCC6L, FBXW11, HELLS, KIF18B, KIF20B, LMNA, MCPH1, MDC1, MIS18A, MKI67, MTA3, NCAPG2, NINL, NOLC1, NUP133, OIP5, ORC4, PBRM1, PDGFRB, PHIP, PIAS1, PKD1, POLA2, PPM1D, PRIM1, PSMD12, SBDS, SH2B1, SUGT1, SUN2, TERT, TICRR, TPX2, TTK, TTYH1, TUBGCP4, W…
GO:0007049	cell cycle	0.000218155	0.234298	0.000218155	0.000654464	[3]	Group6	5.20487	94	[ACVR1, AKT2, ANAPC5, ANGEL2, APEX1, ARAP1, ARHGEF10, ATAD5, BRCA1, BRCA2, CASP2, CCAR2, CCND1, CCP110, CCPG1, CDC25B, CDC5L, CDK19, CDK5RAP3, CEP192, CHAMP1, CHMP4C, CKAP2, CNOT2, CUL1, CUL4A, DDIT3, DTYMK, E2F7, EGFR, EME2, ERCC6L, ESCO1, ESCO2, ETFB, FBXW11, FEN1, GATA6, GDPD5, HDAC3, HELLS, KIF18B, KIF20B, LAMTOR5, LMNA, MCPH1, MDC1, MIS18A, MKI67, MMAB, MNS1, MSH5, MTA3, MTOR, MYBBP1A, NCAPG…
GO:0043412	macromolecule modification	0.000274654	0.294704	0.000274654	0.000549308	[4]	Group3	4.49102	195	[ACVR1, ADAMTS13, ADNP, AKT2, ALG11, ALK, ANAPC5, APEX1, AREL1, ARFGEF1, ARID1A, ARNT, ARRB2, ASB3, ASH1L, ATG12, BCAR3, BIRC3, BORCS8-MEF2B, BRCA1, BRCA2, BRD9, BTBD9, CAD, CBL, CCAR2, CCND1, CCP110, CD109, CDC25B, CDK19, CDK5RAP3, CHAMP1, CHML, COL3A1, COPS2, CTSH, CUL1, CUL4A, DAG1, DAXX, DCAF5, DKK1, DNAJC6, DOCK7, DYRK1A, EDEM1, EEF2K, EGFR, EGLN2, EIF2AK2, EPHA10, ERBB2, ESCO1, ESCO2, ETFB,…
GO:0043087	regulation of GTPase activity	0.000371124	0.397845	0.000395499	0.000395499	[5]	Group5	6.15797	46	[AGAP5, AKT2, ALS2CL, ARAP1, ARFGEF1, ARHGAP28, ARHGEF10, ARHGEF17, ARHGEF4, ARRB2, BCAR3, CCPG1, CHML, DEPDC7, DOCK7, EGFR, ERBB2, ETFB, GPRIN1, HACD3, HERC2, ICAM1, INPP5B, KLB, LAMTOR5, LLGL1, MET, MTOR, PDGFRB, PLXND1, PSD3, RALBP1, RALGAPB, RALGPS1, RAP1GAP2, RGL2, RHOG, RUNDC1, SIPA1L1, SLC25A23, SMAP2, STARD13, TBC1D25, TBC1D2B, TBC1D4, WNT5A]
GO:0051056	regulation of small GTPase mediated signal transduction	0.000421877	0.45183	0.000395499	0.000395499	[5, 6, 7]	Group5	7.59878	25	[ALS2CL, ARAP1, ARFGEF1, ARHGAP28, ARHGEF10, ARHGEF17, ARHGEF4, COL3A1, DEPDC7, ETFB, INPP5B, MET, MYOC, PDGFRB, PSD3, RALBP1, RALGAPB, RALGPS1, RAP1GAP2, RGL2, RHOG, SIPA1L1, STARD13, TIMP2, TNFAIP1]
