## Supplementary Table 6 for "Post-transcriptionally impaired *de novo* mutations contribute to the genetic etiology of four neuropsychiatric disorders"

### Sheet: ClueGO Results
GOID	GOTerm	Term PValue	Term PValue Corrected with Bonferroni step down	Group PValue	Group PValue Corrected with Bonferroni step down	GOLevels	GOGroups	% Associated Genes	Nr. Genes	Associated Genes Found
GO:0016571	histone methylation	6.1363e-05	0.00171817	9.57496e-05	0.000670247	[5, 6, 7, 8, 9]	Group5	4.10959	6	[CHD5, DOT1L, JARID2, MECP2, PHF19, PRDM4]
GO:0009791	post-embryonic development	8.10726e-05	0.00218896	2.43856e-07	2.1947e-06	[3, 4]	Group6	5.26316	5	[ALDH5A1, GNAS, ITPR1, MECP2, MTOR]
GO:0008542	visual learning	0.00010007	0.00260182	2.43856e-07	2.1947e-06	[4, 6, 8]	Group6	7.69231	4	[DEAF1, MECP2, MTOR, SYNGAP1]
GO:0007632	visual behavior	0.000143453	0.00358633	2.43856e-07	2.1947e-06	[3, 5]	Group6	7.01754	4	[DEAF1, MECP2, MTOR, SYNGAP1]
GO:0045814	negative regulation of gene expression, epigenetic	0.000155368	0.00372882	9.57496e-05	0.000670247	[5, 6, 7]	Group5	4.58716	5	[DOT1L, JARID2, MECP2, PHF19, TNRC18]
GO:0050905	neuromuscular process	0.000207949	0.00478283	2.43856e-07	2.1947e-06	[4]	Group6	4.31034	5	[ATP2B4, LLGL1, MECP2, MYH10, NLGN2]
GO:0050905	neuromuscular process	0.000207949	0.00478283	4.62544e-05	0.000370035	[4]	Group7	4.31034	5	[ATP2B4, LLGL1, MECP2, MYH10, NLGN2]
GO:0034968	histone lysine methylation	0.000216446	0.00476181	9.57496e-05	0.000670247	[6, 7, 8, 9, 10]	Group5	4.2735	5	[CHD5, DOT1L, JARID2, MECP2, PHF19]
GO:0050885	neuromuscular process controlling balance	0.000225111	0.00472734	4.62544e-05	0.000370035	[5]	Group7	6.25	4	[ATP2B4, LLGL1, MYH10, NLGN2]
GO:2000463	positive regulation of excitatory postsynaptic potential	0.000263312	0.00526623	4.62544e-05	0.000370035	[4, 5, 6, 7, 8, 9, 10, 11]	Group7	11.1111	3	[BAIAP2, LLGL1, NLGN2]
GO:0003300	cardiac muscle hypertrophy	0.000354351	0.00673267	0.000315298	0.00189179	[6]	Group8	5.55556	4	[ATP2B4, JARID2, MTOR, RYR2]
GO:0035116	embryonic hindlimb morphogenesis	0.000361823	0.00651281	0.000731901	0.00365951	[6, 7, 8]	Group4	10	3	[GNAS, NOTCH1, PITX1]
GO:0014897	striated muscle hypertrophy	0.00039353	0.00669002	0.000315298	0.00189179	[5]	Group8	5.40541	4	[ATP2B4, JARID2, MTOR, RYR2]
GO:0014896	muscle hypertrophy	0.000435712	0.0069714	0.000315298	0.00189179	[4]	Group8	5.26316	4	[ATP2B4, JARID2, MTOR, RYR2]
GO:0035418	protein localization to synapse	0.000526177	0.00789266	4.62544e-05	0.000370035	[4]	Group7	8.82353	3	[BAIAP2, LLGL1, NLGN2]
GO:0008306	associative learning	0.000555155	0.00777217	2.43856e-07	2.1947e-06	[5, 7]	Group6	4.93827	4	[DEAF1, MECP2, MTOR, SYNGAP1]
GO:0035137	hindlimb morphogenesis	0.000731901	0.00951472	0.000731901	0.00365951	[5, 6, 7]	Group4	7.89474	3	[GNAS, NOTCH1, PITX1]
GO:0098815	modulation of excitatory postsynaptic potential	0.000731901	0.00951472	4.62544e-05	0.000370035	[4, 5, 6, 7, 8, 9, 10]	Group7	7.89474	3	[BAIAP2, LLGL1, NLGN2]
GO:0071868	cellular response to monoamine stimulus	0.000731901	0.00951472	0.000315298	0.00189179	[5, 6]	Group8	7.89474	3	[ATP2B4, GNAS, RYR2]
GO:0071870	cellular response to catecholamine stimulus	0.000731901	0.00951472	0.000315298	0.00189179	[5, 6, 7]	Group8	7.89474	3	[ATP2B4, GNAS, RYR2]
GO:0031062	positive regulation of histone methylation	0.000851456	0.0102175	9.57496e-05	0.000670247	[6, 7, 8, 9, 10, 11]	Group5	7.5	3	[JARID2, MECP2, PHF19]
GO:0071867	response to monoamine	0.000915604	0.0100716	0.000315298	0.00189179	[4, 5]	Group8	7.31707	3	[ATP2B4, GNAS, RYR2]
GO:0071869	response to catecholamine	0.000915604	0.0100716	0.000315298	0.00189179	[4, 5, 6]	Group8	7.31707	3	[ATP2B4, GNAS, RYR2]
GO:0019886	antigen processing and presentation of exogenous peptide antigen via MHC class II	0.00109283	0.0109283	0.00122379	0.00489517	[5]	Group3	4.12371	4	[CTSL, DYNC1H1, GNAO1, KIF18A]
GO:0010611	regulation of cardiac muscle hypertrophy	0.00120259	0.0108233	0.000315298	0.00189179	[4, 5, 6, 7]	Group8	6.66667	3	[ATP2B4, JARID2, MTOR]
GO:0002495	antigen processing and presentation of peptide antigen via MHC class II	0.00122379	0.00979035	0.00122379	0.00489517	[4]	Group3	4	4	[CTSL, DYNC1H1, GNAO1, KIF18A]
GO:0014743	regulation of muscle hypertrophy	0.00136503	0.00955524	0.000315298	0.00189179	[5, 6]	Group8	6.38298	3	[ATP2B4, JARID2, MTOR]
GO:0003229	ventricular cardiac muscle tissue development	0.00203978	0.0122387	0.00203978	0.00611934	[5, 6, 7, 8]	Group0	5.55556	3	[DSG2, NOTCH1, RYR2]
GO:0043550	regulation of lipid kinase activity	0.00215026	0.0107513	0.00215026	0.00430053	[5, 6, 8, 9]	Group1	5.45455	3	[EEF1A2, IRS1, PIK3R3]
GO:0035176	social behavior	0.00238223	0.00952892	2.43856e-07	2.1947e-06	[3]	Group6	5.26316	3	[LLGL1, MECP2, MTOR]
GO:0035176	social behavior	0.00238223	0.00952892	4.62544e-05	0.000370035	[3]	Group7	5.26316	3	[LLGL1, MECP2, MTOR]
GO:0055006	cardiac cell development	0.00409833	0.012295	0.00409833	0.00409833	[4, 5, 6, 7, 8]	Group2	4.34783	3	[MTOR, MYH10, NOTCH1]
GO:0031060	regulation of histone methylation	0.00409833	0.012295	9.57496e-05	0.000670247	[6, 7, 8, 9, 10]	Group5	4.34783	3	[JARID2, MECP2, PHF19]
GO:1903779	regulation of cardiac conduction	0.00480067	0.00960135	0.000315298	0.00189179	[3, 4, 5, 6, 7, 8]	Group8	4.10959	3	[ATP2B4, ITPR1, RYR2]
GO:0043502	regulation of muscle adaptation	0.00517742	0.00517742	0.000315298	0.00189179	[3, 4, 5, 6]	Group8	4	3	[ATP2B4, JARID2, MTOR]
