## Supplementary Table 7 for "Post-transcriptionally impaired *de novo* mutations contribute to the genetic etiology of four neuropsychiatric disorders"

### Sheet: ClueGO Results
GOID	GOTerm	Term PValue	Term PValue Corrected with Bonferroni step down	Group PValue	Group PValue Corrected with Bonferroni step down	GOLevels	GOGroups	% Associated Genes	Nr. Genes	Associated Genes Found
GO:0043412	macromolecule modification	2.89803e-13	5.13242e-10	1.51659e-12	1.81991e-11	[4]	Group10	7.92262	344	[ABCA7, ABI2, ABTB1, ACVR1, ADAMTS13, ADAMTS7, ADCY3, ADNP, AGAP2, AKT2, ALK, ALS2, ANXA1, APEX1, AREL1, ARHGEF2, ARID1A, ARNT, ARPC4-TTLL3, ASB15, ASB3, ATF2, AXL, BCCIP, BIRC3, BRCA1, BRCA2, BRD1, BRD4, BRD9, BRPF3, BTBD2, BTBD9, C3, CAD, CAMK2A, CARD10, CBL, CCAR2, CCDC88C, CCM2, CCNB1, CCP110, CD109, CDC42BPB, CDC7, CDK18, CDK19, CDK5RAP3, CDON, CELSR3, CHD1, CHD8, CHML, CHRM1, CISH, CLASP1, …
GO:0043412	macromolecule modification	2.89803e-13	5.13242e-10	7.80388e-06	3.90194e-05	[4]	Group12	7.92262	344	[ABCA7, ABI2, ABTB1, ACVR1, ADAMTS13, ADAMTS7, ADCY3, ADNP, AGAP2, AKT2, ALK, ALS2, ANXA1, APEX1, AREL1, ARHGEF2, ARID1A, ARNT, ARPC4-TTLL3, ASB15, ASB3, ATF2, AXL, BCCIP, BIRC3, BRCA1, BRCA2, BRD1, BRD4, BRD9, BRPF3, BTBD2, BTBD9, C3, CAD, CAMK2A, CARD10, CBL, CCAR2, CCDC88C, CCM2, CCNB1, CCP110, CD109, CDC42BPB, CDC7, CDK18, CDK19, CDK5RAP3, CDON, CELSR3, CHD1, CHD8, CHML, CHRM1, CISH, CLASP1, …
GO:0006996	organelle organization	1.21792e-11	2.15572e-08	1.51052e-12	1.96368e-11	[3]	Group07	7.94685	305	[ABI2, ABR, ACP2, ACTG1, AHI1, AKAP2, AKT2, ALS2, AMBRA1, ANK2, ANKRD27, ANXA1, AP1G1, APC2, APEX1, ARHGAP28, ARHGEF11, ARHGEF17, ARHGEF2, ARID1A, ARPC4-TTLL3, ATF2, ATG2B, ATP8B1, ATP8B2, B9D1, BAZ1A, BBS5, BRCA1, BRCA2, BRD1, BRD4, BRD9, BRPF3, C21orf2, CAMK2A, CCAR2, CCDC183, CCDC40, CCDC88C, CCM2, CCNB1, CCP110, CCT2, CCT4, CD59, CDC42BPB, CELSR3, CEP135, CEP162, CEP192, CEP295, CEP89, CHD1, …
GO:0007049	cell cycle	1.16637e-09	2.06331e-06	1.16637e-09	1.16637e-08	[3]	Group08	8.9701	162	[ACVR1, AKT2, ANGEL2, ANKRD17, ANXA1, APEX1, APEX2, ARHGEF11, ARHGEF2, ATAD5, ATF2, BCCIP, BRCA1, BRCA2, BRD4, CAMK2A, CASP2, CCAR2, CCM2, CCNB1, CCP110, CCPG1, CDC7, CDK19, CDK5RAP3, CEP135, CEP192, CHMP1A, CLASP1, CNOT2, CNOT4, CREBL2, CROCC, CSNK1E, CTNNB1, CUL7, CYP27B1, DACT1, DDIT3, DIS3L2, DNMT3A, E2F7, EGFR, EID1, EIF4G2, EME2, EP300, ERCC6L, ESCO1, ETFB, FBXW11, FEN1, FOXM1, GADD45B, GAK…
GO:0036211	protein modification process	1.21985e-09	2.15669e-06	1.51659e-12	1.81991e-11	[4, 5]	Group10	7.61322	311	[ABCA7, ABI2, ABTB1, ACVR1, ADAMTS13, ADAMTS7, ADCY3, ADNP, AGAP2, AKT2, ALK, ALS2, ANXA1, AREL1, ARHGEF2, ARNT, ARPC4-TTLL3, ASB15, ASB3, ATF2, AXL, BCCIP, BIRC3, BRCA1, BRCA2, BRD1, BRD4, BRPF3, BTBD2, BTBD9, C3, CAD, CAMK2A, CARD10, CBL, CCAR2, CCDC88C, CCM2, CCNB1, CCP110, CD109, CDC42BPB, CDC7, CDK18, CDK19, CDK5RAP3, CDON, CELSR3, CHML, CHRM1, CISH, CLASP1, CNOT4, COPS2, CPPED1, CREBL2, CRY…
GO:0006464	cellular protein modification process	1.21985e-09	2.15669e-06	1.51659e-12	1.81991e-11	[5, 6]	Group10	7.61322	311	[ABCA7, ABI2, ABTB1, ACVR1, ADAMTS13, ADAMTS7, ADCY3, ADNP, AGAP2, AKT2, ALK, ALS2, ANXA1, AREL1, ARHGEF2, ARNT, ARPC4-TTLL3, ASB15, ASB3, ATF2, AXL, BCCIP, BIRC3, BRCA1, BRCA2, BRD1, BRD4, BRPF3, BTBD2, BTBD9, C3, CAD, CAMK2A, CARD10, CBL, CCAR2, CCDC88C, CCM2, CCNB1, CCP110, CD109, CDC42BPB, CDC7, CDK18, CDK19, CDK5RAP3, CDON, CELSR3, CHML, CHRM1, CISH, CLASP1, CNOT4, COPS2, CPPED1, CREBL2, CRY…
GO:0036211	protein modification process	1.21985e-09	2.15669e-06	7.80388e-06	3.90194e-05	[4, 5]	Group12	7.61322	311	[ABCA7, ABI2, ABTB1, ACVR1, ADAMTS13, ADAMTS7, ADCY3, ADNP, AGAP2, AKT2, ALK, ALS2, ANXA1, AREL1, ARHGEF2, ARNT, ARPC4-TTLL3, ASB15, ASB3, ATF2, AXL, BCCIP, BIRC3, BRCA1, BRCA2, BRD1, BRD4, BRPF3, BTBD2, BTBD9, C3, CAD, CAMK2A, CARD10, CBL, CCAR2, CCDC88C, CCM2, CCNB1, CCP110, CD109, CDC42BPB, CDC7, CDK18, CDK19, CDK5RAP3, CDON, CELSR3, CHML, CHRM1, CISH, CLASP1, CNOT4, COPS2, CPPED1, CREBL2, CRY…
GO:0006464	cellular protein modification process	1.21985e-09	2.15669e-06	7.80388e-06	3.90194e-05	[5, 6]	Group12	7.61322	311	[ABCA7, ABI2, ABTB1, ACVR1, ADAMTS13, ADAMTS7, ADCY3, ADNP, AGAP2, AKT2, ALK, ALS2, ANXA1, AREL1, ARHGEF2, ARNT, ARPC4-TTLL3, ASB15, ASB3, ATF2, AXL, BCCIP, BIRC3, BRCA1, BRCA2, BRD1, BRD4, BRPF3, BTBD2, BTBD9, C3, CAD, CAMK2A, CARD10, CBL, CCAR2, CCDC88C, CCM2, CCNB1, CCP110, CD109, CDC42BPB, CDC7, CDK18, CDK19, CDK5RAP3, CDON, CELSR3, CHML, CHRM1, CISH, CLASP1, CNOT4, COPS2, CPPED1, CREBL2, CRY…
GO:0044260	cellular macromolecule metabolic process	1.56213e-09	2.76029e-06	1.51659e-12	1.81991e-11	[3, 4]	Group10	6.69301	576	[ABCA7, ABCF1, ABI2, ABTB1, ACVR1, ADAMTS13, ADAMTS7, ADCY3, ADNP, AGAP2, AGO1, AHI1, AKNA, AKT2, ALK, ALS2, ANKRD17, ANKZF1, ANXA1, APEX1, APEX2, AREL1, ARHGEF11, ARHGEF2, ARID1A, ARNT, ARPC4-TTLL3, ASB15, ASB3, ATAD5, ATF2, ATP8B1, AXL, BAZ1A, BCCIP, BIRC3, BRCA1, BRCA2, BRD1, BRD4, BRD9, BRF1, BRF2, BRPF3, BTBD2, BTBD8, BTBD9, C3, CAD, CAMK2A, CARD10, CARS, CARS2, CASP1, CASP2, CBL, CC2D1A, CC…
GO:0044260	cellular macromolecule metabolic process	1.56213e-09	2.76029e-06	7.80388e-06	3.90194e-05	[3, 4]	Group12	6.69301	576	[ABCA7, ABCF1, ABI2, ABTB1, ACVR1, ADAMTS13, ADAMTS7, ADCY3, ADNP, AGAP2, AGO1, AHI1, AKNA, AKT2, ALK, ALS2, ANKRD17, ANKZF1, ANXA1, APEX1, APEX2, AREL1, ARHGEF11, ARHGEF2, ARID1A, ARNT, ARPC4-TTLL3, ASB15, ASB3, ATAD5, ATF2, ATP8B1, AXL, BAZ1A, BCCIP, BIRC3, BRCA1, BRCA2, BRD1, BRD4, BRD9, BRF1, BRF2, BRPF3, BTBD2, BTBD8, BTBD9, C3, CAD, CAMK2A, CARD10, CARS, CARS2, CASP1, CASP2, CBL, CC2D1A, CC…
GO:0051276	chromosome organization	2.10608e-09	3.71934e-06	3.60936e-10	3.97029e-09	[4]	Group06	9.77011	119	[ANXA1, APEX1, ARID1A, ATF2, BAZ1A, BRCA1, BRCA2, BRD1, BRD4, BRD9, BRPF3, CCNB1, CCT2, CCT4, CHD1, CHD8, CHMP1A, CLASP1, COPS2, CTNNB1, CTR9, DAXX, DHX9, DIS3L2, DMAP1, DNMT3A, EID1, EP300, ERCC6L, ESCO1, FBXO18, FEN1, GPS1, GRWD1, H2AFV, HDAC1, HDAC2, HDAC3, HELLS, HIRA, HIST1H2BJ, HSP90AA1, INCENP, JADE2, KANSL2, KAT6B, KDM6B, KIF18B, KMT2C, KMT5B, L3MBTL1, LEF1, LEMD3, MAP2K7, MBD2, MCPH1, ME…
GO:0051276	chromosome organization	2.10608e-09	3.71934e-06	1.51052e-12	1.96368e-11	[4]	Group07	9.77011	119	[ANXA1, APEX1, ARID1A, ATF2, BAZ1A, BRCA1, BRCA2, BRD1, BRD4, BRD9, BRPF3, CCNB1, CCT2, CCT4, CHD1, CHD8, CHMP1A, CLASP1, COPS2, CTNNB1, CTR9, DAXX, DHX9, DIS3L2, DMAP1, DNMT3A, EID1, EP300, ERCC6L, ESCO1, FBXO18, FEN1, GPS1, GRWD1, H2AFV, HDAC1, HDAC2, HDAC3, HELLS, HIRA, HIST1H2BJ, HSP90AA1, INCENP, JADE2, KANSL2, KAT6B, KDM6B, KIF18B, KMT2C, KMT5B, L3MBTL1, LEF1, LEMD3, MAP2K7, MBD2, MCPH1, ME…
GO:0022607	cellular component assembly	1.05294e-08	1.85844e-05	6.19521e-09	5.57569e-08	[3]	Group05	7.99577	227	[AASS, ABCA7, ABI2, ACTG1, ADGRL1, ADNP, ADSL, AGO1, AHI1, AMBRA1, ANGPTL4, ANK2, ANKRD27, AP2S1, APEX1, ARHGAP28, ARHGEF2, ARHGEF4, ARPC4-TTLL3, ATG2B, ATP8B1, B9D1, BBS5, BIRC3, BRCA1, C21orf2, CARD10, CCDC183, CCDC40, CCDC88C, CCNB1, CCP110, CCT2, CCT6B, CD151, CD59, CELSR3, CEP135, CEP162, CEP192, CEP295, CEP89, CHMP1A, CLASP1, CNOT2, COG4, CROCC, CSNK1E, CTNNB1, DACT1, DAG1, DAXX, DDIT3, DDX…
GO:0044267	cellular protein metabolic process	1.93557e-08	3.41434e-05	1.51659e-12	1.81991e-11	[4, 5]	Group10	7.18633	366	[ABCA7, ABCF1, ABI2, ABTB1, ACVR1, ADAMTS13, ADAMTS7, ADCY3, ADNP, AGAP2, AGO1, AKT2, ALK, ALS2, ANKZF1, ANXA1, APEX1, AREL1, ARHGEF2, ARNT, ARPC4-TTLL3, ASB15, ASB3, ATF2, AXL, BCCIP, BIRC3, BRCA1, BRCA2, BRD1, BRD4, BRF1, BRPF3, BTBD2, BTBD9, C3, CAD, CAMK2A, CARD10, CARS, CARS2, CASP1, CASP2, CBL, CCAR2, CCDC88C, CCM2, CCNB1, CCP110, CD109, CD59, CDC42BPB, CDC7, CDK18, CDK19, CDK5RAP3, CDON, C…
GO:0044267	cellular protein metabolic process	1.93557e-08	3.41434e-05	7.80388e-06	3.90194e-05	[4, 5]	Group12	7.18633	366	[ABCA7, ABCF1, ABI2, ABTB1, ACVR1, ADAMTS13, ADAMTS7, ADCY3, ADNP, AGAP2, AGO1, AKT2, ALK, ALS2, ANKZF1, ANXA1, APEX1, AREL1, ARHGEF2, ARNT, ARPC4-TTLL3, ASB15, ASB3, ATF2, AXL, BCCIP, BIRC3, BRCA1, BRCA2, BRD1, BRD4, BRF1, BRPF3, BTBD2, BTBD9, C3, CAD, CAMK2A, CARD10, CARS, CARS2, CASP1, CASP2, CBL, CCAR2, CCDC88C, CCM2, CCNB1, CCP110, CD109, CD59, CDC42BPB, CDC7, CDK18, CDK19, CDK5RAP3, CDON, C…
GO:0022402	cell cycle process	3.74248e-08	6.59798e-05	1.16637e-09	1.16637e-08	[2, 4]	Group08	9.13669	127	[ACVR1, AKT2, ANKRD17, ANXA1, APEX1, ARHGEF11, ARHGEF2, ATAD5, ATF2, BRCA1, BRCA2, BRD4, CAMK2A, CASP2, CCM2, CCNB1, CCP110, CDC7, CDK5RAP3, CEP135, CEP192, CHMP1A, CLASP1, CNOT2, CNOT4, CSNK1E, CTNNB1, CUL7, CYP27B1, DACT1, DDIT3, DIS3L2, E2F7, EGFR, EIF4G2, EME2, EP300, ERCC6L, ESCO1, FBXW11, FEN1, FOXM1, GATA6, GIGYF2, GSK3B, HDAC3, HELLS, HSP90AA1, INCENP, INSR, IQGAP3, KIF18B, L3MBTL1, LAMTO…
GO:1903047	mitotic cell cycle process	4.25565e-08	7.49846e-05	1.16637e-09	1.16637e-08	[3, 5]	Group08	9.96852	95	[ACVR1, ANKRD17, ANXA1, APEX1, ARHGEF2, ATAD5, ATF2, BRD4, CAMK2A, CASP2, CCNB1, CCP110, CDC7, CDK5RAP3, CEP135, CEP192, CHMP1A, CLASP1, CNOT2, CNOT4, CSNK1E, CUL7, DACT1, DIS3L2, E2F7, EGFR, EME2, EP300, ERCC6L, FBXW11, FOXM1, GIGYF2, HELLS, HSP90AA1, INCENP, INSR, IQGAP3, KIF18B, L3MBTL1, LMNA, LRP5, MCPH1, MDC1, MDM2, MIS18A, MSH2, MTA3, NCAPD2, NCAPG2, NINL, NPAT, NUP133, NUP188, NUP214, NUP9…
GO:0035556	intracellular signal transduction	5.35459e-08	9.42943e-05	5.35459e-08	4.28367e-07	[3, 4, 5]	Group02	7.87539	225	[ABCA7, ABI2, ABR, ADCY10, ADCY3, ADGRL1, AGAP2, AGO1, AKAP1, AKIP1, AKT2, ALK, ALS2, AMOTL1, ANK2, ANKRD17, APEX1, ARHGAP28, ARHGEF11, ARHGEF16, ARHGEF17, ARHGEF2, ARHGEF4, ASB15, ASB3, ATAD5, ATP1B1, AXL, BIRC3, BRCA1, BRCA2, BRD1, BRD4, CAMK2A, CAPS, CARD10, CASP1, CASP2, CBL, CC2D1A, CCAR2, CCDC88C, CCM2, CCNB1, CDC42BPB, CDK5RAP3, CDON, CHML, CISH, CLASP1, CNOT2, CNOT4, CSF1, CTNNB1, CTR9, C…
GO:0018193	peptidyl-amino acid modification	6.63992e-08	0.000116863	1.51659e-12	1.81991e-11	[6, 7]	Group10	9.23318	118	[ABI2, ACVR1, ADNP, AKT2, ALK, ARHGEF2, ARNT, ATF2, AXL, BRCA1, BRCA2, BRD1, BRPF3, CAD, CAMK2A, CBL, CCM2, CCNB1, CDC7, CLASP1, CREBL2, CSNK1E, CTNNB1, CTR9, DDR2, DKK1, DMAP1, DMPK, DOCK7, DOHH, DPY19L3, DYRK1A, EGFR, EGLN2, EID1, EIF2AK2, EP300, EPHA10, FBXO11, FGF2, GALNT3, GGNBP2, GSK3B, HDAC2, HMBS, HSP90AA1, IKBKE, INCENP, INSR, ITGA5, JADE2, KANSL2, KAT6B, KMT2C, KMT5B, LEF1, LTK, MAP2K5,…
GO:0000278	mitotic cell cycle	6.68079e-08	0.000117515	1.16637e-09	1.16637e-08	[4]	Group08	9.72089	101	[ACVR1, ANGEL2, ANKRD17, ANXA1, APEX1, ARHGEF2, ATAD5, ATF2, BRCA2, BRD4, CAMK2A, CASP2, CCNB1, CCP110, CDC7, CDK19, CDK5RAP3, CEP135, CEP192, CHMP1A, CLASP1, CNOT2, CNOT4, CSNK1E, CTNNB1, CUL7, DACT1, DIS3L2, DNMT3A, E2F7, EGFR, EME2, EP300, ERCC6L, FBXW11, FOXM1, GIGYF2, HELLS, HSP90AA1, INCENP, INSR, IQGAP3, KIF18B, L3MBTL1, LMNA, LRP5, MCPH1, MDC1, MDM2, MIS18A, MSH2, MTA3, NCAPD2, NCAPG2, NI…
GO:0033554	cellular response to stress	6.756e-08	0.00011877	3.60936e-10	3.97029e-09	[3]	Group06	8.48168	162	[AMBRA1, ANKZF1, ANXA1, APEX1, APEX2, ARHGEF2, ARNT, ATAD5, ATF2, AXL, BCCIP, BRCA1, BRCA2, BRD4, BRF2, CAMK2A, CASP2, CBL, CCAR2, CCDC88C, CCM2, CCNB1, CDC7, CDK5RAP3, CNOT2, CNOT4, COPS2, CSNK1E, CTNNB1, CUL7, DACT1, DAG1, DAXX, DDIT3, DMAP1, DNMT3A, DYRK1A, E2F7, EGFR, EGLN2, EIF2AK2, EIF2B5, EME2, EP300, EPRS, FAF2, FBXO18, FBXW11, FEN1, FOXM1, GADD45B, GATA6, GIGYF2, GPS1, GRIK5, GSK3B, HACD…
GO:0010629	negative regulation of gene expression	8.03969e-08	0.000141257	1.79269e-05	5.37806e-05	[4, 5, 6]	Group11	8.62768	149	[ADNP, AGO1, APEX1, ARID1A, ATF2, ATP8B1, BIRC3, BRCA1, CC2D1A, CCAR2, CCNB1, CD59, CGGBP1, CHD8, CHMP1A, CIPC, CNOT2, CNOT4, COPS2, CREM, CRY2, CSDE1, CTNNB1, CTR9, CXXC5, CYP27B1, DACT1, DAXX, DDIT3, DDX20, DIP2A, DIS3L2, DKK1, DLX4, DMAP1, DNMT3A, DXO, DYRK1A, E2F7, EGFR, EID1, EIF2AK2, EIF2B5, EIF4A1, EP300, EPRS, FAM129B, FBXW11, FOXM1, GATA6, GCLC, GGNBP2, GIGYF2, H2AFV, HDAC1, HDAC2, HDAC3…
GO:0010629	negative regulation of gene expression	8.03969e-08	0.000141257	7.80388e-06	3.90194e-05	[4, 5, 6]	Group12	8.62768	149	[ADNP, AGO1, APEX1, ARID1A, ATF2, ATP8B1, BIRC3, BRCA1, CC2D1A, CCAR2, CCNB1, CD59, CGGBP1, CHD8, CHMP1A, CIPC, CNOT2, CNOT4, COPS2, CREM, CRY2, CSDE1, CTNNB1, CTR9, CXXC5, CYP27B1, DACT1, DAXX, DDIT3, DDX20, DIP2A, DIS3L2, DKK1, DLX4, DMAP1, DNMT3A, DXO, DYRK1A, E2F7, EGFR, EID1, EIF2AK2, EIF2B5, EIF4A1, EP300, EPRS, FAM129B, FBXW11, FOXM1, GATA6, GCLC, GGNBP2, GIGYF2, H2AFV, HDAC1, HDAC2, HDAC3…
GO:0006259	DNA metabolic process	9.42877e-08	0.000165569	3.60936e-10	3.97029e-09	[4, 5, 6]	Group06	9.66184	100	[ANKRD17, ANXA1, APEX1, APEX2, ATAD5, BAZ1A, BCCIP, BRCA1, BRCA2, CCT2, CCT4, CDC7, COPS2, CSNK1E, CTNNB1, DMAP1, DNMT3A, E2F7, EGFR, EME2, EP300, ESCO1, FAM129B, FBXO18, FEN1, FOXM1, GPS1, GRWD1, GSK3B, GTPBP4, HDAC1, HELLS, HELQ, HERC2, HSP90AA1, IL7R, INSR, LEF1, MAP2K7, MBD2, MBD4, MDC1, MIS18A, MLH1, MMAB, MPHOSPH8, MSH2, MSH5, MYBBP1A, NFIA, NUDT16, NUP98, ORC4, PAPD5, PDGFRB, PIF1, PIWIL4,…
GO:0006259	DNA metabolic process	9.42877e-08	0.000165569	1.51052e-12	1.96368e-11	[4, 5, 6]	Group07	9.66184	100	[ANKRD17, ANXA1, APEX1, APEX2, ATAD5, BAZ1A, BCCIP, BRCA1, BRCA2, CCT2, CCT4, CDC7, COPS2, CSNK1E, CTNNB1, DMAP1, DNMT3A, E2F7, EGFR, EME2, EP300, ESCO1, FAM129B, FBXO18, FEN1, FOXM1, GPS1, GRWD1, GSK3B, GTPBP4, HDAC1, HELLS, HELQ, HERC2, HSP90AA1, IL7R, INSR, LEF1, MAP2K7, MBD2, MBD4, MDC1, MIS18A, MLH1, MMAB, MPHOSPH8, MSH2, MSH5, MYBBP1A, NFIA, NUDT16, NUP98, ORC4, PAPD5, PDGFRB, PIF1, PIWIL4,…
GO:0016569	covalent chromatin modification	1.00088e-07	0.000175655	1.51052e-12	1.96368e-11	[4, 5, 6]	Group07	11.2457	65	[ARID1A, ATF2, BRCA1, BRCA2, BRD1, BRD4, BRD9, BRPF3, CCNB1, CHD1, CHD8, CTNNB1, CTR9, DAXX, DMAP1, DNMT3A, EID1, EP300, HDAC1, HDAC2, HDAC3, HELLS, HIRA, JADE2, KANSL2, KAT6B, KDM6B, KMT2C, KMT5B, L3MBTL1, LEF1, MBD2, MECOM, MED24, MSL2, MTA3, NAA40, NOC2L, NUP98, PADI3, PBRM1, PHF2, PINK1, PPP5C, PRKCA, PRKD2, RBL2, RIF1, RIOX1, RRP8, RSF1, RUVBL1, SETD2, SIN3B, SMARCA4, SMARCA5, SNW1, SUPT3H, …
GO:0006139	nucleobase-containing compound metabolic process	5.04356e-07	0.00088464	7.80388e-06	3.90194e-05	[3, 4]	Group12	6.85591	413	[ACVR1, ADCY10, ADCY3, ADNP, ADSL, AGAP2, AGO1, AHI1, AKNA, ALK, AMPD2, ANKRD17, ANXA1, APEX1, APEX2, ARHGEF11, ARHGEF2, ARID1A, ARNT, ATAD5, ATF2, ATIC, ATP1B1, ATP8B1, BAZ1A, BCCIP, BPNT1, BRCA1, BRCA2, BRD1, BRD4, BRD9, BRF1, BRF2, BTBD8, CAD, CAMK2A, CARS, CARS2, CBL, CC2D1A, CCAR2, CCM2, CCNB1, CCPG1, CCT2, CCT4, CDC7, CDK5RAP3, CDON, CGGBP1, CHD1, CHD8, CHMP1A, CIPC, CNOT2, CNOT4, COPS2, CR…
GO:0034641	cellular nitrogen compound metabolic process	5.30974e-07	0.000930798	7.80388e-06	3.90194e-05	[3]	Group12	6.75131	452	[ABCA7, ABCB6, ABCF1, ABCG2, ABTB1, ACVR1, ADAMTS13, ADCY10, ADCY3, ADNP, ADSL, AGAP2, AGK, AGO1, AHI1, AKNA, AKT2, ALK, AMPD2, ANKRD17, ANXA1, APEX1, APEX2, ARHGEF11, ARHGEF2, ARID1A, ARNT, ASL, ATAD5, ATF2, ATIC, ATP1B1, ATP8B1, BAZ1A, BCCIP, BPNT1, BRCA1, BRCA2, BRD1, BRD4, BRD9, BRF1, BRF2, BTBD8, BTBD9, CAD, CAMK2A, CARS, CARS2, CBL, CC2D1A, CCAR2, CCM2, CCNB1, CCPG1, CCT2, CCT4, CDC7, CDK5R…
GO:0090304	nucleic acid metabolic process	5.60918e-07	0.000982728	1.43255e-06	1.00278e-05	[4, 5]	Group09	6.9676	372	[ACVR1, ADNP, AGAP2, AGO1, AHI1, AKNA, ALK, ANKRD17, ANXA1, APEX1, APEX2, ARHGEF11, ARHGEF2, ARID1A, ARNT, ATAD5, ATF2, ATP8B1, BAZ1A, BCCIP, BRCA1, BRCA2, BRD1, BRD4, BRD9, BRF1, BRF2, BTBD8, CAMK2A, CARS, CARS2, CBL, CC2D1A, CCAR2, CCM2, CCNB1, CCPG1, CCT2, CCT4, CDC7, CDK5RAP3, CDON, CGGBP1, CHD1, CHD8, CHMP1A, CIPC, CNOT2, CNOT4, COPS2, CREBL2, CREM, CRY2, CSDE1, CSNK1E, CSTF3, CTNNB1, CTR9, …
GO:0090304	nucleic acid metabolic process	5.60918e-07	0.000982728	7.80388e-06	3.90194e-05	[4, 5]	Group12	6.9676	372	[ACVR1, ADNP, AGAP2, AGO1, AHI1, AKNA, ALK, ANKRD17, ANXA1, APEX1, APEX2, ARHGEF11, ARHGEF2, ARID1A, ARNT, ATAD5, ATF2, ATP8B1, BAZ1A, BCCIP, BRCA1, BRCA2, BRD1, BRD4, BRD9, BRF1, BRF2, BTBD8, CAMK2A, CARS, CARS2, CBL, CC2D1A, CCAR2, CCM2, CCNB1, CCPG1, CCT2, CCT4, CDC7, CDK5RAP3, CDON, CGGBP1, CHD1, CHD8, CHMP1A, CIPC, CNOT2, CNOT4, COPS2, CREBL2, CREM, CRY2, CSDE1, CSNK1E, CSTF3, CTNNB1, CTR9, …
GO:0043170	macromolecule metabolic process	1.36033e-06	0.00238195	7.80388e-06	3.90194e-05	[3]	Group12	6.40102	604	[ABCA7, ABCC5, ABCF1, ABI2, ABTB1, ACVR1, ADAM33, ADAMTS13, ADAMTS7, ADCY3, ADNP, AGAP2, AGO1, AHI1, AKNA, AKT2, ALK, ALS2, AMZ1, ANGEL2, ANK2, ANKRD17, ANKZF1, ANXA1, APEX1, APEX2, AREL1, ARHGEF11, ARHGEF2, ARID1A, ARNT, ARPC4-TTLL3, ASB15, ASB3, ATAD5, ATF2, ATP1B1, ATP8B1, AXL, BAZ1A, BCCIP, BIRC3, BMP1, BMS1P20, BPNT1, BRCA1, BRCA2, BRD1, BRD4, BRD9, BRF1, BRF2, BRPF3, BTBD2, BTBD8, BTBD9, C3…
GO:2000113	negative regulation of cellular macromolecule biosynthetic process	1.3779e-06	0.00241132	1.79269e-05	5.37806e-05	[5, 6, 7]	Group11	8.67679	120	[ABCA7, AGO1, APEX1, ARID1A, ATF2, ATP8B1, BRCA1, BRCA2, CC2D1A, CCAR2, CGGBP1, CHD8, CHMP1A, CIPC, CNOT2, COPS2, CREM, CRY2, CTNNB1, CTR9, CXXC5, CYP27B1, DACT1, DAXX, DDIT3, DDX20, DKK1, DLX4, DMAP1, DNMT3A, E2F7, EGFR, EID1, EIF2AK2, EIF2B5, EP300, EPRS, FAM129B, FBXO18, FBXW11, FOXM1, GATA6, GCLC, GIGYF2, GSK3B, GTPBP4, H2AFV, HDAC1, HDAC2, HDAC3, HELLS, HIRA, HNRNPR, IKZF2, IRF2BPL, KAT6B, L…
GO:0043933	macromolecular complex subunit organization	1.77323e-06	0.00310138	6.19521e-09	5.57569e-08	[3]	Group05	8.00192	167	[AASS, ABCA7, ABI2, ADSL, AGO1, ANGPTL4, ANKRD27, AP2S1, ARHGEF2, ARID1A, ARPC4-TTLL3, BIRC3, CARD10, CCDC183, CCDC40, CCDC88C, CCNB1, CCT2, CCT6B, CD59, CHMP1A, CLASP1, CNOT2, COG4, CTNNB1, DACT1, DAP3, DAXX, DDIT3, DDR2, DDX20, DDX23, DENR, DGAT1, DIAPH1, DKK1, DLG5, DMXL1, DMXL2, ECSIT, EIF2AK2, EIF3B, EIF3G, EP300, EPB41, EPRS, FMOD, FOXM1, GAK, GRWD1, GSK3B, HACD1, HDAC1, HELLS, HIRA, HIST1H…
GO:0046483	heterocycle metabolic process	2.06106e-06	0.00360273	7.80388e-06	3.90194e-05	[3]	Group12	6.75589	419	[ABCB6, ABCG2, ACVR1, ADCY10, ADCY3, ADNP, ADSL, AGAP2, AGO1, AHI1, AKNA, ALK, AMPD2, ANKRD17, ANXA1, APEX1, APEX2, ARHGEF11, ARHGEF2, ARID1A, ARNT, ATAD5, ATF2, ATIC, ATP1B1, ATP8B1, BAZ1A, BCCIP, BPNT1, BRCA1, BRCA2, BRD1, BRD4, BRD9, BRF1, BRF2, BTBD8, BTBD9, CAD, CAMK2A, CARS, CARS2, CBL, CC2D1A, CCAR2, CCM2, CCNB1, CCPG1, CCT2, CCT4, CDC7, CDK5RAP3, CDON, CGGBP1, CHD1, CHD8, CHMP1A, CIPC, CN…
GO:0006325	chromatin organization	2.44707e-06	0.00427503	1.51052e-12	1.96368e-11	[3, 5]	Group07	9.84252	75	[ARID1A, ATF2, BAZ1A, BRCA1, BRCA2, BRD1, BRD4, BRD9, BRPF3, CCNB1, CHD1, CHD8, CTNNB1, CTR9, DAXX, DMAP1, DNMT3A, EID1, EP300, GRWD1, H2AFV, HDAC1, HDAC2, HDAC3, HELLS, HIRA, HIST1H2BJ, JADE2, KANSL2, KAT6B, KDM6B, KMT2C, KMT5B, L3MBTL1, LEF1, MBD2, MECOM, MED24, MIS18A, MSL2, MTA3, NAA40, NOC2L, NUP133, NUP98, PADI3, PBRM1, PHF2, PINK1, PPP5C, PRKCA, PRKD2, RBL2, RIF1, RIOX1, RRP8, RSF1, RUVBL1…
GO:0051172	negative regulation of nitrogen compound metabolic process	2.60988e-06	0.00455685	1.43255e-06	1.00278e-05	[3, 4, 5]	Group09	8.35952	133	[ABCA7, AGO1, APEX1, ARID1A, ATF2, ATP8B1, BRCA1, BRCA2, CC2D1A, CCAR2, CGGBP1, CHD8, CHMP1A, CIPC, CNOT2, COPS2, CREM, CRY2, CTNNB1, CTR9, CXXC5, CYP27B1, DACT1, DAXX, DDIT3, DDX20, DKK1, DLX4, DMAP1, DNMT3A, DYRK1A, E2F7, EGFR, EID1, EIF2AK2, EIF2B5, EP300, EPRS, FAM129B, FBXO18, FBXW11, FOXM1, GATA6, GCLC, GIGYF2, GTPBP4, H2AFV, HDAC1, HDAC2, HDAC3, HELLS, HIRA, HNRNPR, IKZF2, IRF2BPL, KAT6B, …
GO:0051172	negative regulation of nitrogen compound metabolic process	2.60988e-06	0.00455685	1.79269e-05	5.37806e-05	[3, 4, 5]	Group11	8.35952	133	[ABCA7, AGO1, APEX1, ARID1A, ATF2, ATP8B1, BRCA1, BRCA2, CC2D1A, CCAR2, CGGBP1, CHD8, CHMP1A, CIPC, CNOT2, COPS2, CREM, CRY2, CTNNB1, CTR9, CXXC5, CYP27B1, DACT1, DAXX, DDIT3, DDX20, DKK1, DLX4, DMAP1, DNMT3A, DYRK1A, E2F7, EGFR, EID1, EIF2AK2, EIF2B5, EP300, EPRS, FAM129B, FBXO18, FBXW11, FOXM1, GATA6, GCLC, GIGYF2, GTPBP4, H2AFV, HDAC1, HDAC2, HDAC3, HELLS, HIRA, HNRNPR, IKZF2, IRF2BPL, KAT6B, …
GO:0000723	telomere maintenance	4.24319e-06	0.00740437	6.72369e-06	4.03421e-05	[5, 6, 7]	Group04	15.7895	24	[APEX1, BRCA2, CCT2, CCT4, CTNNB1, FEN1, HSP90AA1, MAP2K7, MMAB, PIF1, POLA2, POLD1, PRIM1, PTEN, RAD51D, RIF1, SLX4, SMARCAL1, SMG6, TERT, TNIP1, TNKS, UPF1, ZBTB48]
GO:0045935	positive regulation of nucleobase-containing compound metabolic process	4.3163e-06	0.00752762	1.43255e-06	1.00278e-05	[4, 5, 6]	Group09	8.10811	147	[ACVR1, ADCY3, ADNP, AGAP2, AGO1, AHI1, AKNA, APEX1, ARHGEF11, ARHGEF2, ARID1A, ARNT, ATAD5, ATF2, BRCA1, BRCA2, BRD1, BRD4, BRF1, BTBD8, CCM2, CCNB1, CCPG1, CCT2, CCT4, CDC7, CDK5RAP3, CDON, CHD1, CHD8, CREBL2, CREM, CTNNB1, CTR9, CYP27B1, DDIT3, DDX58, DLX3, DMAP1, DXO, E2F7, EGFR, ELK1, EP300, ETV4, FAM129B, FBXW11, FGF2, FOXM1, GATA6, GPD1, GPRIN1, GSK3B, HAS3, HDAC1, HDAC2, HDAC3, HNRNPR, HO…
GO:0045935	positive regulation of nucleobase-containing compound metabolic process	4.3163e-06	0.00752762	1.79269e-05	5.37806e-05	[4, 5, 6]	Group11	8.10811	147	[ACVR1, ADCY3, ADNP, AGAP2, AGO1, AHI1, AKNA, APEX1, ARHGEF11, ARHGEF2, ARID1A, ARNT, ATAD5, ATF2, BRCA1, BRCA2, BRD1, BRD4, BRF1, BTBD8, CCM2, CCNB1, CCPG1, CCT2, CCT4, CDC7, CDK5RAP3, CDON, CHD1, CHD8, CREBL2, CREM, CTNNB1, CTR9, CYP27B1, DDIT3, DDX58, DLX3, DMAP1, DXO, E2F7, EGFR, ELK1, EP300, ETV4, FAM129B, FBXW11, FGF2, FOXM1, GATA6, GPD1, GPRIN1, GSK3B, HAS3, HDAC1, HDAC2, HDAC3, HNRNPR, HO…
GO:0045935	positive regulation of nucleobase-containing compound metabolic process	4.3163e-06	0.00752762	7.80388e-06	3.90194e-05	[4, 5, 6]	Group12	8.10811	147	[ACVR1, ADCY3, ADNP, AGAP2, AGO1, AHI1, AKNA, APEX1, ARHGEF11, ARHGEF2, ARID1A, ARNT, ATAD5, ATF2, BRCA1, BRCA2, BRD1, BRD4, BRF1, BTBD8, CCM2, CCNB1, CCPG1, CCT2, CCT4, CDC7, CDK5RAP3, CDON, CHD1, CHD8, CREBL2, CREM, CTNNB1, CTR9, CYP27B1, DDIT3, DDX58, DLX3, DMAP1, DXO, E2F7, EGFR, ELK1, EP300, ETV4, FAM129B, FBXW11, FGF2, FOXM1, GATA6, GPD1, GPRIN1, GSK3B, HAS3, HDAC1, HDAC2, HDAC3, HNRNPR, HO…
GO:0065003	macromolecular complex assembly	4.53508e-06	0.00790465	6.19521e-09	5.57569e-08	[4]	Group05	8.08581	147	[AASS, ABCA7, ABI2, ADSL, AGO1, ANGPTL4, ANKRD27, AP2S1, ARHGEF2, ARPC4-TTLL3, BIRC3, CARD10, CCDC183, CCDC40, CCDC88C, CCNB1, CCT2, CCT6B, CD59, CLASP1, CNOT2, COG4, CTNNB1, DACT1, DAXX, DDIT3, DDX20, DDX23, DENR, DGAT1, DIAPH1, DKK1, DLG5, DMXL1, DMXL2, ECSIT, EIF2AK2, EIF3B, EIF3G, EP300, EPB41, EPRS, FMOD, FOXM1, GRWD1, GSK3B, HACD1, HDAC1, HELLS, HIRA, HIST1H2BJ, HSP90AA1, ICE1, IKBKE, IL1RA…
GO:0006793	phosphorus metabolic process	5.1773e-06	0.00901885	1.51659e-12	1.81991e-11	[3]	Group10	7.28438	250	[AASS, ABCA7, ABI2, ACLY, ACP2, ACSS1, ACVR1, ADCY10, ADCY3, ADNP, ADSL, AGAP2, AGK, AGPAT5, AKT2, ALK, ALS2, AMBRA1, AMPD2, APEX1, ARHGEF2, ARNT, ATIC, ATP1A1, ATP1A3, ATP1B1, AXL, BCCIP, BPNT1, BRD4, C3, CAD, CAMK2A, CARD10, CBL, CCDC88C, CCM2, CCNB1, CD109, CDC42BPB, CDC7, CDK18, CDK19, CDK5RAP3, CDON, CDS1, CELSR3, CEP192, CHKB, CISH, CLASP1, CPPED1, CREBL2, CRY2, CSF1, CSNK1E, CTNNB1, CTNS, …
GO:0044249	cellular biosynthetic process	5.63094e-06	0.00980347	7.80388e-06	3.90194e-05	[3]	Group12	6.67909	430	[ABCA7, ABCB6, ABCF1, ABTB1, ACLY, ACSS1, ACVR1, ADAMTS13, ADAMTS7, ADCY10, ADCY3, ADNP, ADSL, AGAP2, AGK, AGO1, AGPAT5, AHI1, AKNA, AKT2, ALK, AMPD2, ANKRD17, ANXA1, APEX1, ARHGEF11, ARHGEF2, ARID1A, ARNT, ASL, ATF2, ATIC, ATP1A1, ATP1A3, ATP8B1, BAZ1A, BRCA1, BRCA2, BRD1, BRD4, BRD9, BRF1, BRF2, BTBD8, C3, CAD, CAMK2A, CARS, CARS2, CBL, CC2D1A, CCAR2, CCM2, CCPG1, CCT2, CCT4, CD109, CDC7, CDK5R…
GO:0034645	cellular macromolecule biosynthetic process	5.80882e-06	0.0101073	1.43255e-06	1.00278e-05	[4, 5]	Group09	6.86011	357	[ABCA7, ABCF1, ABTB1, ACVR1, ADAMTS13, ADAMTS7, ADNP, AGAP2, AGO1, AHI1, AKNA, AKT2, ALK, ANKRD17, APEX1, ARHGEF11, ARHGEF2, ARID1A, ARNT, ATF2, ATP8B1, BAZ1A, BRCA1, BRCA2, BRD1, BRD4, BRD9, BRF1, BRF2, BTBD8, CAMK2A, CARS, CARS2, CBL, CC2D1A, CCAR2, CCM2, CCPG1, CCT2, CCT4, CD109, CDC7, CDK5RAP3, CDON, CGGBP1, CHD1, CHD8, CHMP1A, CHSY1, CIPC, CNOT2, COPS2, CREBL2, CREM, CRY2, CSDE1, CSTF3, CTNN…
GO:0034645	cellular macromolecule biosynthetic process	5.80882e-06	0.0101073	7.80388e-06	3.90194e-05	[4, 5]	Group12	6.86011	357	[ABCA7, ABCF1, ABTB1, ACVR1, ADAMTS13, ADAMTS7, ADNP, AGAP2, AGO1, AHI1, AKNA, AKT2, ALK, ANKRD17, APEX1, ARHGEF11, ARHGEF2, ARID1A, ARNT, ATF2, ATP8B1, BAZ1A, BRCA1, BRCA2, BRD1, BRD4, BRD9, BRF1, BRF2, BTBD8, CAMK2A, CARS, CARS2, CBL, CC2D1A, CCAR2, CCM2, CCPG1, CCT2, CCT4, CD109, CDC7, CDK5RAP3, CDON, CGGBP1, CHD1, CHD8, CHMP1A, CHSY1, CIPC, CNOT2, COPS2, CREBL2, CREM, CRY2, CSDE1, CSTF3, CTNN…
GO:0051173	positive regulation of nitrogen compound metabolic process	6.27011e-06	0.0109037	1.43255e-06	1.00278e-05	[3, 4, 5]	Group09	7.96689	154	[ABCF1, ACVR1, ADCY3, ADNP, AGAP2, AGO1, AHI1, AKNA, APEX1, ARHGEF11, ARHGEF2, ARID1A, ARNT, ATAD5, ATF2, BRCA1, BRCA2, BRD1, BRD4, BRF1, BTBD8, CCM2, CCNB1, CCPG1, CCT2, CCT4, CDC7, CDK5RAP3, CDON, CHD1, CHD8, CREBL2, CREM, CSNK1E, CTNNB1, CTR9, CYP27B1, DDIT3, DDX58, DLX3, DMAP1, DXO, E2F7, EGFR, EIF2B5, EIF4G2, ELK1, EP300, EPRS, ETV4, FAM129B, FBXW11, FGF2, FOXM1, GATA6, GPD1, GPRIN1, GSK3B, …
GO:0051173	positive regulation of nitrogen compound metabolic process	6.27011e-06	0.0109037	1.79269e-05	5.37806e-05	[3, 4, 5]	Group11	7.96689	154	[ABCF1, ACVR1, ADCY3, ADNP, AGAP2, AGO1, AHI1, AKNA, APEX1, ARHGEF11, ARHGEF2, ARID1A, ARNT, ATAD5, ATF2, BRCA1, BRCA2, BRD1, BRD4, BRF1, BTBD8, CCM2, CCNB1, CCPG1, CCT2, CCT4, CDC7, CDK5RAP3, CDON, CHD1, CHD8, CREBL2, CREM, CSNK1E, CTNNB1, CTR9, CYP27B1, DDIT3, DDX58, DLX3, DMAP1, DXO, E2F7, EGFR, EIF2B5, EIF4G2, ELK1, EP300, EPRS, ETV4, FAM129B, FBXW11, FGF2, FOXM1, GATA6, GPD1, GPRIN1, GSK3B, …
GO:0051173	positive regulation of nitrogen compound metabolic process	6.27011e-06	0.0109037	7.80388e-06	3.90194e-05	[3, 4, 5]	Group12	7.96689	154	[ABCF1, ACVR1, ADCY3, ADNP, AGAP2, AGO1, AHI1, AKNA, APEX1, ARHGEF11, ARHGEF2, ARID1A, ARNT, ATAD5, ATF2, BRCA1, BRCA2, BRD1, BRD4, BRF1, BTBD8, CCM2, CCNB1, CCPG1, CCT2, CCT4, CDC7, CDK5RAP3, CDON, CHD1, CHD8, CREBL2, CREM, CSNK1E, CTNNB1, CTR9, CYP27B1, DDIT3, DDX58, DLX3, DMAP1, DXO, E2F7, EGFR, EIF2B5, EIF4G2, ELK1, EP300, EPRS, ETV4, FAM129B, FBXW11, FGF2, FOXM1, GATA6, GPD1, GPRIN1, GSK3B, …
GO:0032200	telomere organization	6.72369e-06	0.0116858	6.72369e-06	4.03421e-05	[5]	Group04	15.3846	24	[APEX1, BRCA2, CCT2, CCT4, CTNNB1, FEN1, HSP90AA1, MAP2K7, MMAB, PIF1, POLA2, POLD1, PRIM1, PTEN, RAD51D, RIF1, SLX4, SMARCAL1, SMG6, TERT, TNIP1, TNKS, UPF1, ZBTB48]
GO:0006725	cellular aromatic compound metabolic process	6.79376e-06	0.0118008	7.80388e-06	3.90194e-05	[3]	Group12	6.69335	418	[ABCB6, ABCG2, ACVR1, ADCY10, ADCY3, ADNP, ADSL, AGAP2, AGO1, AHI1, AKNA, ALK, AMPD2, ANKRD17, ANXA1, APEX1, APEX2, ARHGEF11, ARHGEF2, ARID1A, ARNT, ATAD5, ATF2, ATIC, ATP1B1, ATP8B1, BAZ1A, BCCIP, BPNT1, BRCA1, BRCA2, BRD1, BRD4, BRD9, BRF1, BRF2, BTBD8, BTBD9, CAD, CAMK2A, CARS, CARS2, CBL, CC2D1A, CCAR2, CCM2, CCNB1, CCPG1, CCT2, CCT4, CDC7, CDK5RAP3, CDON, CGGBP1, CHD1, CHD8, CHMP1A, CIPC, CN…
GO:1901360	organic cyclic compound metabolic process	7.99442e-06	0.0138783	7.80388e-06	3.90194e-05	[3]	Group12	6.65223	430	[ABCB6, ABCG2, ACLY, ACVR1, ADCY10, ADCY3, ADNP, ADSL, AGAP2, AGO1, AHI1, AKNA, ALK, AMPD2, ANKRD17, ANXA1, APEX1, APEX2, ARHGEF11, ARHGEF2, ARID1A, ARNT, ATAD5, ATF2, ATIC, ATP1A1, ATP1A3, ATP1B1, ATP8B1, BAZ1A, BCCIP, BPNT1, BRCA1, BRCA2, BRD1, BRD4, BRD9, BRF1, BRF2, BTBD8, BTBD9, CAD, CAMK2A, CARS, CARS2, CBL, CC2D1A, CCAR2, CCM2, CCNB1, CCPG1, CCT2, CCT4, CDC7, CDK5RAP3, CDON, CGGBP1, CHD1, …
GO:1901576	organic substance biosynthetic process	8.24738e-06	0.0143092	7.80388e-06	3.90194e-05	[3]	Group12	6.64828	434	[ABCA7, ABCB6, ABCC5, ABCF1, ABTB1, ACLY, ACSS1, ACVR1, ADAMTS13, ADAMTS7, ADCY10, ADCY3, ADNP, ADSL, AGAP2, AGK, AGO1, AGPAT5, AHI1, AKNA, AKT2, ALK, AMPD2, ANKRD17, ANXA1, APEX1, ARHGEF11, ARHGEF2, ARID1A, ARNT, ASL, ATF2, ATIC, ATP1A1, ATP1A3, ATP8B1, BAZ1A, BRCA1, BRCA2, BRD1, BRD4, BRD9, BRF1, BRF2, BTBD8, C3, CAD, CAMK2A, CARS, CARS2, CBL, CC2D1A, CCAR2, CCM2, CCPG1, CCT2, CCT4, CD109, CDC7…
GO:0010564	regulation of cell cycle process	8.44555e-06	0.0146446	1.16637e-09	1.16637e-08	[3, 4, 5]	Group08	10.0159	63	[AKT2, ANKRD17, ANXA1, APEX1, ATAD5, BRCA1, BRCA2, BRD4, CASP2, CCM2, CCNB1, CCP110, CDC7, CDK5RAP3, CHMP1A, CNOT2, CNOT4, CTNNB1, CUL7, DACT1, E2F7, EGFR, EP300, FEN1, FOXM1, GATA6, GIGYF2, INSR, L3MBTL1, LEF1, LRP5, MBD4, MCPH1, MDM2, MTA3, MYBBP1A, NEK10, NUDT16, PDGFRB, PKD1, PRKCA, PRKD2, PSMB4, PSMC5, PSMD12, PTEN, RASSF1, RBL2, RRP8, SH2B1, SMARCA4, SMC3, SPICE1, SVIL, TCF3, TERT, TFAP4, T…
GO:0051726	regulation of cell cycle	1.04461e-05	0.0181031	1.16637e-09	1.16637e-08	[3, 4]	Group08	8.86194	95	[AKT2, ANGEL2, ANKRD17, ANXA1, APEX1, ATAD5, ATF2, BCCIP, BRCA1, BRCA2, BRD4, CASP2, CCAR2, CCM2, CCNB1, CCP110, CCPG1, CDC7, CDK19, CDK5RAP3, CHMP1A, CNOT2, CNOT4, CTNNB1, CUL7, DACT1, DDIT3, E2F7, EGFR, EIF4G2, EME2, EP300, ETFB, FEN1, FOXM1, GADD45B, GATA6, GIGYF2, GTPBP4, INSR, L3MBTL1, LAMTOR5, LEF1, LRP5, MBD4, MCPH1, MDC1, MDM2, MECOM, MMAB, MSH2, MTA3, MYBBP1A, NEK10, NR2F1, NUDT16, NUP21…
GO:0045934	negative regulation of nucleobase-containing compound metabolic process	1.19737e-05	0.0207384	1.79269e-05	5.37806e-05	[4, 5, 6]	Group11	8.32755	120	[APEX1, ARID1A, ATF2, ATP8B1, BRCA1, BRCA2, CC2D1A, CCAR2, CGGBP1, CHD8, CHMP1A, CIPC, CNOT2, COPS2, CREM, CRY2, CTNNB1, CTR9, CXXC5, CYP27B1, DACT1, DAXX, DDIT3, DDX20, DKK1, DLX4, DMAP1, DNMT3A, DYRK1A, E2F7, EID1, EP300, EPRS, FAM129B, FBXO18, FBXW11, FOXM1, GATA6, GCLC, GTPBP4, H2AFV, HDAC1, HDAC2, HDAC3, HELLS, HIRA, IKZF2, IRF2BPL, KAT6B, L3MBTL1, LEF1, LGR4, LRRFIP1, MAP2K5, MAP3K10, MBD2,…
GO:0006796	phosphate-containing compound metabolic process	1.37008e-05	0.0237161	1.51659e-12	1.81991e-11	[4]	Group10	7.23036	242	[ABCA7, ABI2, ACP2, ACVR1, ADCY10, ADCY3, ADNP, ADSL, AGAP2, AGK, AGPAT5, AKT2, ALK, ALS2, AMBRA1, AMPD2, APEX1, ARHGEF2, ARNT, ATIC, ATP1A1, ATP1A3, ATP1B1, AXL, BCCIP, BPNT1, BRD4, C3, CAD, CAMK2A, CARD10, CBL, CCDC88C, CCM2, CCNB1, CD109, CDC42BPB, CDC7, CDK18, CDK19, CDK5RAP3, CDON, CDS1, CELSR3, CEP192, CHKB, CISH, CLASP1, CPPED1, CREBL2, CRY2, CSF1, CSNK1E, CTNNB1, CTNS, CTSH, DACT1, DAG1, …
GO:0032446	protein modification by small protein conjugation	1.41557e-05	0.0244894	1.47206e-05	5.88824e-05	[7, 8]	Group03	9.04198	84	[ABTB1, AREL1, ARNT, ASB15, ASB3, BIRC3, BRCA1, BTBD2, BTBD9, CBL, CCNB1, CDK5RAP3, CISH, CNOT4, CTNNB1, CTR9, CUL7, DAXX, DCAF11, DCAF5, DISC1, FBXL14, FBXL5, FBXO11, FBXO18, FBXW11, FBXW9, GCLC, GPR75-ASB3, GTPBP4, HECTD4, HERC1, HERC2, HIST1H2BJ, HSP90AA1, INCENP, JADE2, LTN1, MBD4, MDM2, MED20, MED21, MED24, MIB1, MPHOSPH8, MSL2, MYCBP2, NFATC2IP, NUB1, NUP133, NUP188, NUP214, NUP98, PIAS1, P…
GO:0070647	protein modification by small protein conjugation or removal	1.47206e-05	0.0254519	1.47206e-05	5.88824e-05	[6, 7]	Group03	8.65385	99	[ABTB1, AREL1, ARNT, ASB15, ASB3, BIRC3, BRCA1, BTBD2, BTBD9, CBL, CCNB1, CCP110, CDK5RAP3, CISH, CNOT4, COPS2, CTNNB1, CTR9, CUL7, DAXX, DCAF11, DCAF5, DDX58, DISC1, EP300, FBXL14, FBXL5, FBXO11, FBXO18, FBXW11, FBXW9, GCLC, GPR75-ASB3, GPS1, GTPBP4, HECTD4, HERC1, HERC2, HIST1H2BJ, HSP90AA1, INCENP, JADE2, LTN1, MBD4, MDM2, MED20, MED21, MED24, MIB1, MPHOSPH8, MSL2, MYCBP2, NFATC2IP, NOD1, NUB1…
GO:0010467	gene expression	1.76638e-05	0.0305231	1.79269e-05	5.37806e-05	[4]	Group11	6.75429	370	[ABCF1, ABTB1, ACVR1, ADAMTS13, ADNP, AGAP2, AGO1, AHI1, AKNA, AKT2, ALK, ANGEL2, ANK2, APEX1, ARHGEF11, ARHGEF2, ARID1A, ARNT, ATF2, ATP1B1, ATP8B1, BAZ1A, BIRC3, BPNT1, BRCA1, BRCA2, BRD1, BRD4, BRD9, BRF1, BRF2, BTBD8, C3, CAMK2A, CARS, CARS2, CASP1, CASP2, CBL, CC2D1A, CCAR2, CCM2, CCNB1, CCPG1, CD59, CDK5RAP3, CDON, CGGBP1, CHD1, CHD8, CHMP1A, CIPC, CNOT2, CNOT4, COPS2, CPZ, CREBL2, CREM, CR…
GO:0010467	gene expression	1.76638e-05	0.0305231	7.80388e-06	3.90194e-05	[4]	Group12	6.75429	370	[ABCF1, ABTB1, ACVR1, ADAMTS13, ADNP, AGAP2, AGO1, AHI1, AKNA, AKT2, ALK, ANGEL2, ANK2, APEX1, ARHGEF11, ARHGEF2, ARID1A, ARNT, ATF2, ATP1B1, ATP8B1, BAZ1A, BIRC3, BPNT1, BRCA1, BRCA2, BRD1, BRD4, BRD9, BRF1, BRF2, BTBD8, C3, CAMK2A, CARS, CARS2, CASP1, CASP2, CBL, CC2D1A, CCAR2, CCM2, CCNB1, CCPG1, CD59, CDK5RAP3, CDON, CGGBP1, CHD1, CHD8, CHMP1A, CIPC, CNOT2, CNOT4, COPS2, CPZ, CREBL2, CREM, CR…
GO:0051052	regulation of DNA metabolic process	1.83687e-05	0.0317228	3.60936e-10	3.97029e-09	[4, 5, 6, 7]	Group06	10.9489	45	[ANKRD17, APEX1, ATAD5, BRCA1, BRCA2, CCT2, CCT4, CDC7, CTNNB1, E2F7, EGFR, ESCO1, FAM129B, FBXO18, FOXM1, GSK3B, GTPBP4, HSP90AA1, IL7R, INSR, MAP2K7, MBD2, MIS18A, MLH1, MMAB, MPHOSPH8, MSH2, NUDT16, PDGFRB, PIF1, PRKD2, RAD52, RIF1, SH2B1, SLX4, SMC3, SMG6, TICRR, TNIP1, TNKS, TP53BP1, TRIP12, UBE2N, UIMC1, ZRANB3]
GO:0010558	negative regulation of macromolecule biosynthetic process	1.87323e-05	0.0323319	1.79269e-05	5.37806e-05	[4, 5, 6]	Group11	8.2369	121	[ABCA7, AGO1, APEX1, ARID1A, ATF2, ATP8B1, BRCA1, BRCA2, CC2D1A, CCAR2, CGGBP1, CHD8, CHMP1A, CIPC, CNOT2, COPS2, CREM, CRY2, CTNNB1, CTR9, CXXC5, CYP27B1, DACT1, DAXX, DDIT3, DDX20, DKK1, DLX4, DMAP1, DNMT3A, E2F7, EGFR, EID1, EIF2AK2, EIF2B5, EP300, EPRS, FAM129B, FBXO18, FBXW11, FOXM1, GATA6, GCLC, GIGYF2, GSK3B, GTPBP4, H2AFV, HDAC1, HDAC2, HDAC3, HELLS, HIRA, HNRNPR, IKZF2, IRF2BPL, KAT6B, L…
GO:0009059	macromolecule biosynthetic process	2.20694e-05	0.0380698	1.43255e-06	1.00278e-05	[4]	Group09	6.75475	363	[ABCA7, ABCC5, ABCF1, ABTB1, ACVR1, ADAMTS13, ADAMTS7, ADNP, AGAP2, AGO1, AHI1, AKNA, AKT2, ALK, ANKRD17, APEX1, ARHGEF11, ARHGEF2, ARID1A, ARNT, ATF2, ATP8B1, BAZ1A, BRCA1, BRCA2, BRD1, BRD4, BRD9, BRF1, BRF2, BTBD8, CAMK2A, CARS, CARS2, CBL, CC2D1A, CCAR2, CCM2, CCPG1, CCT2, CCT4, CD109, CDC7, CDK5RAP3, CDON, CGGBP1, CHD1, CHD8, CHMP1A, CHSY1, CIPC, CNOT2, COPS2, CREBL2, CREM, CRY2, CSDE1, CSTF…
GO:0009059	macromolecule biosynthetic process	2.20694e-05	0.0380698	7.80388e-06	3.90194e-05	[4]	Group12	6.75475	363	[ABCA7, ABCC5, ABCF1, ABTB1, ACVR1, ADAMTS13, ADAMTS7, ADNP, AGAP2, AGO1, AHI1, AKNA, AKT2, ALK, ANKRD17, APEX1, ARHGEF11, ARHGEF2, ARID1A, ARNT, ATF2, ATP8B1, BAZ1A, BRCA1, BRCA2, BRD1, BRD4, BRD9, BRF1, BRF2, BTBD8, CAMK2A, CARS, CARS2, CBL, CC2D1A, CCAR2, CCM2, CCPG1, CCT2, CCT4, CD109, CDC7, CDK5RAP3, CDON, CGGBP1, CHD1, CHD8, CHMP1A, CHSY1, CIPC, CNOT2, COPS2, CREBL2, CREM, CRY2, CSDE1, CSTF…
GO:0051254	positive regulation of RNA metabolic process	2.22247e-05	0.0383153	1.43255e-06	1.00278e-05	[4, 5, 6, 7, 8]	Group09	8.12216	125	[ACVR1, AGAP2, AGO1, AHI1, AKNA, ARHGEF11, ARHGEF2, ARID1A, ARNT, ATF2, BRCA1, BRCA2, BRD1, BRD4, BRF1, BTBD8, CCM2, CCNB1, CCPG1, CDK5RAP3, CDON, CHD1, CHD8, CREBL2, CREM, CTNNB1, CTR9, CYP27B1, DDIT3, DDX58, DLX3, DMAP1, DXO, E2F7, EGFR, ELK1, EP300, ETV4, FAM129B, FBXW11, FGF2, FOXM1, GATA6, GPRIN1, GSK3B, HAS3, HDAC1, HDAC2, HDAC3, HNRNPR, HOXB7, ICE1, IKZF2, ILF2, INSR, IRF2BPL, KAT6B, KDM6B…
GO:0051254	positive regulation of RNA metabolic process	2.22247e-05	0.0383153	1.79269e-05	5.37806e-05	[4, 5, 6, 7, 8]	Group11	8.12216	125	[ACVR1, AGAP2, AGO1, AHI1, AKNA, ARHGEF11, ARHGEF2, ARID1A, ARNT, ATF2, BRCA1, BRCA2, BRD1, BRD4, BRF1, BTBD8, CCM2, CCNB1, CCPG1, CDK5RAP3, CDON, CHD1, CHD8, CREBL2, CREM, CTNNB1, CTR9, CYP27B1, DDIT3, DDX58, DLX3, DMAP1, DXO, E2F7, EGFR, ELK1, EP300, ETV4, FAM129B, FBXW11, FGF2, FOXM1, GATA6, GPRIN1, GSK3B, HAS3, HDAC1, HDAC2, HDAC3, HNRNPR, HOXB7, ICE1, IKZF2, ILF2, INSR, IRF2BPL, KAT6B, KDM6B…
GO:0031327	negative regulation of cellular biosynthetic process	2.33448e-05	0.0402231	1.79269e-05	5.37806e-05	[4, 5, 6]	Group11	8.11856	126	[ABCA7, AGO1, APEX1, ARID1A, ATF2, ATP1A1, ATP1A3, ATP8B1, BRCA1, BRCA2, CC2D1A, CCAR2, CGGBP1, CHD8, CHMP1A, CIPC, CNOT2, COPS2, CREM, CRY2, CTNNB1, CTR9, CXXC5, CYP27B1, DACT1, DAXX, DDIT3, DDX20, DKK1, DLX4, DMAP1, DNMT3A, E2F7, EGFR, EID1, EIF2AK2, EIF2B5, EP300, EPRS, FAM129B, FBXO18, FBXW11, FOXM1, GATA6, GCLC, GIGYF2, GSK3B, GTPBP4, H2AFV, HDAC1, HDAC2, HDAC3, HELLS, HIRA, HNRNPR, IKZF2, I…
GO:0009790	embryo development	2.41282e-05	0.0415488	2.41282e-05	4.82565e-05	[4]	Group00	8.79765	90	[ABR, ACVR1, AHI1, ALS2, AMBRA1, ARID1A, ARNT, B9D1, BBS5, BRCA1, BRCA2, CCDC40, CCM2, CCNB1, CDON, CHD8, CLASP1, CNOT2, CTNNB1, CTR9, DACT1, DAG1, DKK1, DNMT3A, E2F7, EGFR, EP300, EXT1, FAM129B, FBN1, FGF2, FLVCR1, GATA6, GGNBP2, GJB3, GNPDA1, GORAB, HDAC1, HDAC2, HIRA, HOXB7, INPP5B, INSR, ITGA5, KDM6B, LAMA4, LAMB1, LEF1, LRP5, MAP2K5, MBD2, MBD4, MED21, MIB1, MICAL2, MSH2, MTHFD1, MYH3, NAGLU…
GO:0016458	gene silencing	2.4477e-05	0.0421249	2.4477e-05	2.4477e-05	[3, 5, 6, 7]	Group01	12.766	30	[AGO1, ARID1A, CHMP1A, CNOT2, DNMT3A, EGFR, GIGYF2, H2AFV, HDAC1, HDAC2, HELLS, HIRA, KCNQ1, MBD2, NUP133, NUP188, NUP214, NUP98, PHF2, PIWIL4, RAN, RIF1, RRP8, SMARCA5, SND1, TERT, TNRC6B, TPR, XPO5, ZFP36]
GO:0090068	positive regulation of cell cycle process	2.55387e-05	0.0439265	1.16637e-09	1.16637e-08	[3, 4, 5, 6]	Group08	12.2222	33	[ANKRD17, ANXA1, APEX1, BRCA1, BRD4, CASP2, CCNB1, CDC7, CNOT2, CNOT4, E2F7, EP300, FEN1, GATA6, INSR, LEF1, LRP5, MBD4, MDM2, MTA3, MYBBP1A, NUDT16, PDGFRB, PRKCA, PRKD2, RBL2, RRP8, SH2B1, SVIL, TERT, TP53BP1, TPR, WNT5A]
GO:0006974	cellular response to DNA damage stimulus	2.77629e-05	0.0477244	3.60936e-10	3.97029e-09	[4]	Group06	9.13461	76	[APEX1, APEX2, ATAD5, ATF2, BCCIP, BRCA1, BRCA2, BRD4, CASP2, CBL, CCAR2, CCNB1, CDC7, CDK5RAP3, CNOT2, CNOT4, COPS2, CSNK1E, DDIT3, DMAP1, DYRK1A, E2F7, EGFR, EME2, EP300, FBXO18, FEN1, FOXM1, GIGYF2, GPS1, HELQ, HERC2, HPF1, IKBKE, MBD4, MDC1, MDM2, MLH1, MMAB, MSH2, MSH5, NUAK1, NUDT16, PIF1, POLD1, POLG, PPP5C, RAD51D, RAD52, RASSF1, RBL2, RIF1, RUVBL1, SESN2, SETD2, SETX, SHPRH, SKIL, SLX4, …
