## Supplementary Table 8 for "Post-transcriptionally impaired *de novo* mutations contribute to the genetic etiology of four neuropsychiatric disorders"

### Sheet: ClueGO Results
GOID	GOTerm	Term PValue	Term PValue Corrected with Bonferroni step down	Group PValue	Group PValue Corrected with Bonferroni step down	GOLevels	GOGroups	% Associated Genes	Nr. Genes	Associated Genes Found
GO:0006491	N-glycan processing	3.6465e-05	7.293e-05	0.000468718	0.000468718	[5, 6]	Group0	15.7895	3	[EDEM1, MAN1A2, MAN2A2]
GO:0006517	protein deglycosylation	0.000217039	0.000217039	0.000468718	0.000468718	[5, 6, 7]	Group0	8.82353	3	[EDEM1, MAN1A2, MAN2A2]
