## Supplementary Table 9 for "Post-transcriptionally impaired *de novo* mutations contribute to the genetic etiology of four neuropsychiatric disorders"

### Sheet: ClueGO Results
GOID	GOTerm	Term PValue	Term PValue Corrected with Bonferroni step down	Group PValue	Group PValue Corrected with Bonferroni step down	GOLevels	GOGroups	% Associated Genes	Nr. Genes	Associated Genes Found
GO:1905477	positive regulation of protein localization to membrane	0.00046003	0.0257617	0.00046003	0.00138009	[3, 4, 5, 6, 7]	Group2	6.25	7	[DLG1, ERBB2, HPCA, ITGA3, LRP4, MAPK8, YWHAZ]
GO:0010656	negative regulation of muscle cell apoptotic process	0.000603066	0.0331686	0.000603066	0.00120613	[6, 7, 8]	Group1	12.5	4	[ARRB2, HMGCR, PTK2B, RGL2]
GO:0006851	mitochondrial calcium ion transport	0.000741177	0.0400235	0.000741177	0.000741177	[5, 9]	Group0	20	3	[SLC25A23, SMDT1, VDAC1]
