## Supplementary Table 10 for "Post-transcriptionally impaired *de novo* mutations contribute to the genetic etiology of four neuropsychiatric disorders"

symbol	2-cell	4-cell	8-cell	Early blastocyst	Epiblast	ESC	ICM	Late blastocyst	Middle blastocyst	MII-oocyte	Morulae	Oocyte	Pachytene spermatocyte	Primitive endoderm	Primordial germ cell	Pronucleus	Round spermatids	Sperm	Syncytiotrophoblast	Trophectoderm	Trophoblast	Zygote
PITX1	2.09716615384615	6.22549086	0.780853006129032	3.20633666666667	0.0705400636363636	1.35745079789474	2.62364	2.08804058181818	1.90118566666667	0.6717485	1.02231723043478	0.806794691666667	2.55324333333333	0.234728333333333	0.374217626209677	3.445428	1.33026666666667	5.51625117431193	0.18547355	0.0084932625	0.06092545	0.67654825
USP38	1.86067107692308	1.28641846	3.13218173548387	1.55004166666667	0.540779190909091	1.8094	1.81379666666667	1.34285152787879	0.975227	1.9918895	13.5260593478261	1.39139575	0.412315333333333	0.6400025	1.28153321403226	2.427292	0.927410333333333	3.20142956880734	3.853885	1.43906871875	1.868335	1.219572
ZC3H3	7.55490846153846	10.101188	1.0279065483871	1.58306033333333	2.12321652727273	0.980984694736842	0.824616333333333	0.66802545	2.21370166666667	18.035575	0.619526982608696	9.03397666666667	0.652599666666667	0.00373235	1.92318565362903	16.685022	0.849121	2.66241695412844	0.18082695	1.37763138125	2.3414	6.50846125
LLGL1	0.0817852538461538	0.073806575	0.0222215425806452	0.0371748666666667	2.47108703	2.85552839157895	0.0079839	0.0182999863030303	0.0054502	0.013811025	0.00515154147826087	0.771528775	0.556678333333333	0.17445082	0.158856953266129	0.06647653	0.299326666666667	11.3215995137615	0.04364615	0.020829691875	5.90606	0.02277837625
MKI67	5.74065076923077	5.657528475	9.4683117483871	4.02149666666667	6.61502279545454	7.93028105263158	6.89752666666667	13.9279667166667	9.68069	8.4498375	29.5110378695652	1.76051292083333	1.06986453333333	0.570705	8.71503835370968	1.6242028	0.381783	25.1106789266055	1.36329	9.7871265625	2.52323	6.0389475
PRDM4	34.3899923076923	60.4215105	8.3451864516129	1.27975333333333	3.40538818181818	2.22890287368421	3.30256666666667	3.07369138212121	1.43072766666667	36.30445	8.98971905434783	14.7632708333333	1.89759	0.702495	3.70107804758065	38.50254	7.18654333333333	16.3857868807339	1.790305	1.900046625	2.311955	30.6916875
PHIP	1.62027815384615	3.039736515	1.0712981483871	0.476661	4.03895604545454	4.14734052631579	2.27609	3.11872909393939	0.921248666666667	1.73103975	13.8515722608696	2.2267655	1.47873666666667	1.32790966666667	8.23857967298387	2.50713	1.15074333333333	2.53524889908257	9.054905	1.20195935	1.873635	1.59305575
HBS1L	6.22701461538462	10.804684	7.50530164516129	2.45499666666667	15.0696026363636	12.7772463157895	4.82930333333333	6.99842772727273	2.872238	10.8609725	7.19492052173913	5.35597716666667	1.661402	11.5071666666667	3.02726843467742	2.4328468	7.40767333333333	10.5256098440367	15.58585	14.34528875	7.8922	8.225355
NEDD9	0.00482758846153846	0.16063864	0.13649563483871	0.307312333333333	2.54485765454546	0.7759443	2.20024333333333	0.742198342424242	0.290944666666667	0.0303289	15.2764493147826	1.396505	1.403489	0	0.0895778072580645	0	2.58868333333333	8.39528772477064	9.324235	0.026340149375	4.61917	0.0067409
SMAP2	1.81123584615385	2.8108414	0.853555429032258	1.08291066666667	0.595321090909091	1.31725552631579	1.62873	0.398479976060606	1.219679	1.037354175	0.805626165217391	1.54046969166667	0.244002	0	2.3121373358871	1.7289274	0.192703333333333	7.39595894495413	4.466225	0.43085685	1.434465	1.55693325
ITPR1	17.772	34.9715355	2.63790518387097	0.549062666666667	0.216726454545455	3.54187989473684	0.371600333333333	0.192602394545455	0.570311	28.557275	12.0629358365217	13.1069209166667	3.96452333333333	0	1.1570172903629	18.804	5.14045333333333	11.4597520550459	3.715315	0.085109675	0.27131685	21.9923375
TCF4	0.654050515384615	4.561672745	0.661105629354839	0.811170666666667	2.45979953636364	14.4209952631579	0.379799866666667	2.85073184575758	0.380674666666667	2.233885	8.92202718782609	2.52516925	21.9665366666667	1.76286378333333	4.43333806814516	1.4175873	10.36868	76.2099973119266	37.5601	0.30399370625	22.60355	1.0429487625
GRAMD2	2.72190415384615	2.6463994225	0.0424926406451613	0	0.594785981818182	0.346300368421053	3.69214666666667	2.40206966666667	0.257142	2.63804425	0.0776901156521739	0.328349513333333	1.41752333333333	0	0.0780095084677419	0.9814816	1.63833666666667	5.09414298165138	3.873305	5.00774525	10.94032	1.552993625
INTS1	2.02225838461538	4.967530619	11.9813570645161	10.3520366666667	7.71933748545455	7.46341694736842	19.7188666666667	12.5663763030303	23.4470666666667	1.39715675	6.86450869565217	3.74770583333333	8.30976333333333	0.00870566833333333	9.62033581399194	3.1833148	9.67508	54.3599125688073	3.950005	3.0175622125	13.54805	1.41458675
PPP6R2	2.143499	2.8960729	0.934216187096774	2.85435	2.12138764545455	2.32214052631579	4.56917666666667	2.55353778818182	3.33159	4.8320875	6.77821134782609	4.65773658333333	3.86203666666667	0	3.43923595604839	2.4883422	4.44399666666667	8.31429104587156	0.971628	0.6245993125	9.583365	1.673573125
ALDH5A1	4.35017230769231	6.012076235	0.550235181290323	0.964201	0.325556636363636	0.468792526315789	0.457196666666667	0.850750877575758	0.6988722	6.395675	0.158955635652174	3.13477941666667	2.18002233333333	0	0.991339312903226	2.4270894	3.517221	2.39943368807339	0.1561785	0.2779862875	0.7209025	5.79613875
TNPO2	3.08644676923077	3.55800285	5.92427003225806	3.65029	4.7123789	6.89023515789474	2.54843333333333	6.81758090212121	1.753118	1.95746	4.60456204347826	4.6158763275	2.43670666666667	2.02371666666667	1.80897440020161	2.8547728	3.71173666666667	20.9878302752294	6.97825	2.895404125	10.343055	3.49416375
MECP2	5.09071869230769	11.2025278	1.7382734516129	1.60904266666667	3.70005545454545	13.5391745157895	0.967287	1.18150767242424	0.711923	4.0242025	1.24794654347826	5.3843611825	0.570817333333333	1.63983958333333	2.67901200391129	2.066054	0.806277	24.1441077697248	2.93848	2.971874775	19.278	4.59705375
RUSC1	4.19911153846154	7.05894625	3.56840517419355	2.67198	10.3382090909091	5.48684789473684	7.48816	5.47285850606061	2.99749666666667	2.4489475	5.0688387826087	2.19038333333333	2.74469133333333	2.10276133333333	9.38232559758065	4.166946	3.113542	4.38785888073395	0.832391	4.5853142125	8.832085	2.85296
KIF24	2.26732530769231	2.22874635	0.500377480645161	0.134331633333333	0.250890391818182	0.339973005263158	0.230308133333333	0.616511843030303	0.447724333333333	1.19211425	0.23979057826087	0.201630525	8.37383333333333	0.0199438333333333	2.29898018520161	1.5859696	3.88557333333333	6.49522852293578	0.2166725	0.16169425	0.286124	1.864523125
GNAS	84.183	161.169925	25.5777348387097	46.7124333333333	57.3996045454546	255.992473684211	347.309666666667	173.449696969697	202.277666666667	43.75075	87.5523381695652	75.508975	5.00965	17.33675	47.5904232914516	85.27484	6.67084	242.733160550459	70.694	35.18377125	883.252	56.51795
GNAO1	2.50004023076923	3.98715855	1.87058294290323	0.359484666666667	0.803246126363636	1.30670526315789	0.0349150666666667	0.0308857790909091	0.0617756333333333	1.44523775	0.275370369565217	1.051935675	12.4153833333333	0.00910688333333333	1.32379189798387	2.2024228	5.69340333333333	18.4701902844037	0.192264	0.1111195	0.289633	2.68975125
DSG2	4.10041461538462	5.83674925	1.43824360645161	1.79842733333333	8.92938045454545	11.4408405263158	7.35089	8.99588912121212	2.77459	1.15835125	1.92144904347826	2.95724641666667	4.78153	0.555471416666667	6.82210022379033	2.83712	4.05025333333333	3.94783449541284	7.231305	5.1695238125	18.8278	2.656833875
INTS10	66.3746546153846	61.848939	7.07519087096774	12.2659833333333	10.1725736909091	24.4311594736842	21.3642333333333	17.9850606060606	9.42223	61.96355	90.7717117391304	87.6252983333333	4.57843	7.4187	19.7451012955645	118.10018	7.83999666666667	26.1261026605505	12.518805	14.922983125	16.81725	33.348575
NUMA1	4.86942692307692	7.40095925	7.61724419354838	4.20643333333333	4.86269990909091	9.12683278947368	13.3048333333333	4.10540848484848	14.4863633333333	38.471425	27.4130606086956	12.2062641666667	4.30228333333333	0.00589955	19.9620321060484	18.203144	7.57213666666667	171.415907889908	9.56921	5.0465521125	14.7859	9.0979225
MED13L	22.0454661538462	30.375874	9.37401987096774	4.73415666666667	0.963036746363636	3.22236036842105	2.58461	9.20948211242424	2.80609	13.9724075	38.9061696086957	18.787121475	0.0943366666666667	7.57648166666667	2.35671476979839	17.559938	0.665416	15.4853166055046	24.24375	0.7109483125	6.23291	16.78533625
ARMC9	25.2521161538461	44.442446	4.39716153967742	1.93620633333333	3.26735381818182	3.52843059473684	0.814416666666667	4.85189605878788	0.675297766666667	49.63345	131.33204717913	19.7733735833333	2.37494	0.130210866666667	4.57064994556452	52.50932	2.35393333333333	56.1627313761468	2.3862815	0.44283668125	3.076085	23.221525
HNRNPU	50.1896692307692	68.65659	145.64644516129	23.7078666666667	73.0578636363636	88.7882736842105	34.0719	92.4209878787879	18.8477633333333	42.41705	130.416002173913	40.9826641666667	26.5918666666667	29.1244833333333	42.8258833467742	18.292978	22.4109666666667	275.715721100918	54.47565	38.9495375	64.1393	52.0192625
SETD5	10.6001795384615	26.51895	11.4306788387097	2.93752333333333	12.373186	17.4661042105263	5.26406666666667	23.7121212121212	2.57684333333333	11.9614425	33.9574036562174	14.8159928583333	1.97559	1.0248384	13.5924035560887	4.935506	2.69006333333333	57.0809802752293	278.432	4.7610893	25.2084	9.54048125
COL4A3BP	7.10437692307692	7.410138	5.99656129032258	3.27274	7.47152781818182	5.52847210526316	3.89447333333333	11.9399333272727	3.15278	13.7092175	16.5550356521739	8.38082166666667	1.38639666666667	3.65021766666667	22.3443018346774	6.76294	3.66392333333333	23.4139709174312	4.61971	0.885969575	4.45243	7.438515
KIF18A	12.2502223076923	8.19610905	3.54424163548387	1.01805766666667	8.21964654545454	2.07449693684211	1.51469666666667	1.80569888484849	1.04525066666667	8.9117425	23.0308689173913	6.29163416666667	0.291276666666667	8.656445	5.55372622701613	6.01191	1.77137866666667	4.364527	0.947722	2.118408675	0.4383925	9.94504875
CTTNBP2	41.9516923076923	75.329037	2.91946949032258	0.00193302	0.0535433636363636	2.38208777894737	7.91275333333333	4.14958243333333	3.21889	27.1824	2.47343080869565	4.8685361125	0.0234731333333333	0.00780175	0.321672830645161	39.89312	0.080195	5.20204217431193	1.8046805	4.5954826875	9.330315	24.561855
GNPTG	74.5839076923077	15.4666195	1.42516736	4.71742666666667	3.238783	3.28360131578947	8.30217666666667	3.71664662121212	5.23662	403.052	15.3228449043478	85.0825283333333	3.418493	0.0393691333333333	4.62623159766129	112.85464	3.73477333333333	5.11728273211009	6.126745	1.711008873125	7.76986	124.740225
MTOR	27.6798384615385	36.721631	4.24163843870968	3.99632666666667	7.43539212727273	8.09713	12.3971	10.3318253636364	7.41609	10.90232	2.88480302173913	2.32643204166667	1.64868666666667	5.62511833333333	35.4604159770161	36.69872	1.94188333333333	29.497175412844	2.740675	5.27858414375	4.338335	18.09505
MYH10	7.50885384615385	10.9019525	7.61607297483871	1.58251	13.1002259090909	19.3589684210526	9.06396	8.98787151515152	5.44109666666667	12.0426975	10.6884956521739	6.32494508083333	9.50034333333334	7.71132333333333	3.97724981774194	2.342864	29.0201666666667	27.4311103669725	13.42901	10.301770625	31.81105	8.3210725
MYO5A	5.97520538461538	24.4895309	7.07079029032258	7.44050666666667	4.42710882727273	4.81486073684211	6.49523333333333	1.84608519575758	2.88396566666667	16.0618	52.5600752173913	3.82687	14.104834	0.760323333333333	8.50114792419354	15.250338	4.41082	42.1202488990826	20.092	2.08320353125	1.1171525	4.6667825
SPATA5	19.4709223076923	27.6398595	3.39320505806452	0.770994	1.73802289090909	1.20004396842105	0.748006333333333	0.412012977575758	0.692440133333333	19.7079475	12.5625177391304	14.02296225	0.602924	1.67906961666667	1.95645884032258	21.36364	1.44233333333333	7.90922641284404	4.965375	1.607639375	0.2205095	16.31328
TNKS2	4.07831153846154	4.9694277	2.356364	0.898182333333333	3.07704314363636	3.97794271052632	2.22061666666667	1.17505001030303	0.379101333333333	6.153035	13.7312090434783	3.74917083333333	0.358647666666667	1.15242333333333	1.36402259637097	4.886652	0.512161633333333	12.3524981651376	14.12745	1.3304544875	5.17108	4.57738875
TANC2	7.25633153846154	8.7648438	1.37094221	0.451457133333333	0.374395134545455	0.670035664736842	2.60566066666667	0.656356607272727	0.1286549	11.5332525	39.2364370926087	11.6312557833333	4.24566066666667	0	4.74343542274193	7.508188	25.436	32.4432888073395	73.8567	0.200605259375	9.706705	5.615345
DDX50	52.1277076923077	100.106664	12.6644429032258	4.9102	5.30710090909091	7.31515789473684	7.16288666666667	7.14223382515152	9.70892333333333	23.82115	15.6683155217391	9.47276916666667	1.22097966666667	1.26794066666667	26.3307414443548	46.68224	0.334126333333333	50.1290185321101	8.180755	5.6677815	4.030325	32.2277375
PHF19	0.0752904076923077	0.272183015	0.128184628064516	0	7.27691818181818	5.93101105263158	0.224507	0.238284915151515	0	0.2125735	0.166595813043478	0.987832883333333	1.76058333333333	0	5.44729503185484	1.1008764	4.82249666666667	24.0159629357798	0.483858	0.00459093125	3.14695	0.065941425
DEAF1	37.4909	72.328324	8.3221550483871	4.61443333333333	2.3690022	5.60440184210526	7.75272666666667	2.22708254242424	4.12001666666667	106.5971	4.356439	34.638095	23.1873	0.0047697	5.94167993669355	50.36654	14.6569433333333	15.8932792844037	1.31758	1.5293605625	11.049785	34.526925
EEF1A2	1.13240269230769	4.54433311	0.61191196	0.685619766666667	3.70873909090909	1.30410739473684	0.571684333333333	0.184735193636364	0.359917666666667	0.852667	0.295094891304348	0.808537391666667	0.225463	0.0344548333333333	0.115081809677419	0.7507126	0.560966	3.79910837614679	0.280042	0.1544200125	1.65693	0.621317375
RANBP17	2.98904323076923	15.5189003	1.09452485806452	0.538534666666667	0.410018718181818	2.46138421052632	1.56828333333333	1.05264440030303	2.023106	2.339755	2.55709982347826	1.70268216666667	1.11840666666667	0	6.14973154112903	5.714718	0.908226666666667	137.651169266055	13.609865	2.228691730625	3.229465	2.32168625
A2M	0.174665584615385	0.095706439	0.228786406774194	0.0907259666666667	0.792009741818182	0.29602927368421	0.0426870666666667	0.158435278181818	0.0104964333333333	0.2062926	0.0657867243478261	0.244010841666667	2.78813	0.00254413333333333	3.66878446169355	0.5412782	6.06294333333333	84.5336326605504	73.4751	0.03425	0.03391285	0.0143861
IRS1	1.53510623076923	1.93829374	0.0714277577419355	0.1276882	0.277869309090909	0.657749657894737	0.820955666666667	0.18333142369697	0.00234033333333333	0.3643768	0.0741245913043478	1.63408629166667	0.0639319333333333	0.00894171666666667	0.0446339197580645	2.02927962	0.62561	1.8270027853211	0.776529	0.08059194125	5.75313	0.90954125
TNRC18	1.24101941538462	0.77123468	0.223843034516129	11.3191933333333	3.80067547272727	7.70652747368421	2.94072666666667	1.49100753393939	3.39365	3.007145	1.33679521608696	6.32004795833333	2.85289333333333	0.265248533333333	3.00010897741936	0.6258108	5.74380333333333	128.238931651376	4.63938	0.506990685	11.9655	1.7455798875
NEB	1.966013	5.98807883	0.736654200645162	0.0344083333333333	3.79392119	0.940660731578948	1.71790333333333	0.299790267393939	0.171698	1.63299075	7.37033740956522	1.11222746666667	3.60758333333333	5.58583333333333	1.71055314270161	1.2930122	19.0688	12.8561843669725	21.17365	1.0486461	0.475719	2.3668095
BCORL1	3.97244715384615	4.8850874	0.407369430967742	0.475169	1.26300363636364	0.386445547368421	1.388115	0.608133285757576	0.912275666666667	2.387955	0.515943191304348	2.19671988333333	0.157542	0.130285666666667	0.632126591129032	2.98998	1.18951	2.74200429357798	3.188135	0.285507251875	1.731345	3.52673875
CIC	0.04059004	0.15915918	0.0558226461290323	0.321752333333333	1.58337462636364	1.84737693157895	0.677355666666667	0.439316740606061	0.545212666666667	0.0086645	3.83322339130435	6.206527125	1.52790233333333	0.223601333333333	1.60167032302419	0.0245318	1.154537	7.08581733027523	0.914408	0.3375388275	4.139565	0.01006538875
CDC34	19.1668284615385	30.832932	36.8965625806452	56.1324333333333	8.78443213636364	20.1539110526316	53.1483	18.9724406060606	55.8791333333333	47.378325	29.9311556521739	14.1664441666667	1.89881333333333	0.107647333333333	30.8265878830645	61.01044	2.94417666666667	61.5224841284403	2.0285855	3.345694125	22.9561	26.3257125
POGZ	10.7653146153846	11.0459005	1.97809955806452	0.721210666666667	4.31639875454545	4.49058736842105	1.42503666666667	1.72450788181818	0.958067333333333	9.2906175	6.40617934782609	10.2980691666667	0.850278333333333	1.58697076666667	8.79932007016129	12.081842	1.70056066666667	34.3137007431193	28.18055	2.17143963625	8.568695	8.60220625
KPNA1	1.5455603	4.631157665	7.28831135483871	3.01179333333333	8.23696209090909	9.47909210526316	3.86251	6.92625305454546	2.670198	1.21945375	16.6313208695652	3.84752541666667	6.95958666666667	2.13209840166667	10.4007912919355	0.7495	4.56787333333333	10.7257825412844	4.76938	4.10212985	11.81585	1.357092375
DOT1L	4.04694438461538	12.38250455	7.5941585483871	1.812826	1.21514292727273	2.21146899473684	1.851195	1.08998331212121	3.48997666666667	3.73787	1.58378443478261	5.29698998333333	4.20817	0.531696383333333	0.697972541733871	1.8643274	3.90097333333333	60.0499417431193	1.660285	0.83555144	5.56547	3.93893625
OXA1L	29.3906769230769	72.1220655	20.9755051612903	26.5760666666667	44.1966454545455	35.5220842105263	97.9456333333333	74.4344060606061	50.8670666666667	20.98162	24.117847826087	22.5170083333333	0.335376666666667	16.193	64.4407592616935	48.03764	0.469376729531667	6.39130104513762	8.191275	19.8424295	19.9313	22.95155
ATP2B4	57.9503923076923	62.882051	4.62544959612903	0.290501333333333	3.11122154363636	3.10778793157895	8.04867	2.57106413818182	0.997239	60.484025	2.08926611043478	74.2777583333333	1.63820366666667	0.0914060666666667	7.02700458951613	103.12786	1.15775166666667	7.57089557798166	7.54324	1.702745133125	23.61935	55.917325
STXBP1	2.65041561538462	4.6811159	1.27155627419355	0.667178966666667	2.00812409090909	2.34448862631579	2.76224	0.425344231515151	0.0291941	4.326165	6.94010877826087	2.52046116666667	3.91567666666667	0	5.30042903870968	1.1510868	6.03025	10.4107251009174	4.85594	0.9477549	1.910485	1.818653
RYR2	14.7436515384615	21.1584845	0.934624742580645	0.1407011	0.616800863636364	0.272258957894737	0.0774888666666667	0.02035838	0.0471085333333333	13.7755925	1.09434351421739	8.67610491666667	1.16831366666667	0.001814915	0.612009428991935	15.710646	3.51866333333333	9.91826072477064	0.416165	0.01247199375	5.86802	10.75180375
CELSR2	0.0325964576923077	0.06313768	0.0257597719354839	0.4645836	0.978545681818182	0.856257526315789	0.252383733333333	0.353139326363636	0.148252563333333	0.07104165	0.249343009565217	0.240229891666667	2.14098	0.164952233333333	0.78541788233871	0	5.85337333333333	20.1797902752294	0.3943	0.09341488125	0.4542225	0.00494563625
BAIAP2	100.786607692308	101.582672	11.0620593548387	4.18419666666667	3.93761036363636	3.4826051	13.1949033333333	10.2227854333333	8.02490666666667	200.41075	33.4725012173913	84.0849408333333	1.00664066666667	0.0232713333333333	8.28649130927419	107.34218	4.87768333333333	18.5687642201835	2.501185	4.2544114375	13.98085	89.1518
MDM1	28.3583715384615	21.254737	1.43793181612903	0.765280433333333	0.286196309090909	1.71014968421053	1.33582	1.63599872727273	0.852577666666667	48.716925	11.6897489086957	17.2892873333333	3.59459	0.276656666666667	10.6324347274194	11.276116	1.18510333333333	64.1628242201835	2.44761	2.29041380625	1.69867	38.721925
FHOD1	5.24761153846154	19.5766425	2.44889289709677	5.45120666666667	1.27644309090909	3.90949136842105	4.94257333333333	5.93966372121212	5.02565333333333	3.63695	2.98654895652174	3.45520525	6.46923	0	6.37736489596775	7.550046	6.91050166666667	4.95294596330275	4.3658	5.9801770625	6.981895	4.67477125
CHD5	0.0635485461538462	0.14341332	1.45366411322581	0.604777033333333	0.230989290909091	0.274910184210526	0.0942808	0.033725593030303	0.207398633333333	0.22839065	0.5844183	0.0282928	5.47961666666667	0.0450526666666667	0.996551389919355	0.00479282	11.2290033333333	139.940960275229	0.28130245	0.188629675	0.02266883	0.23745814
SHKBP1	6.79599323076923	6.7069921	1.69082556774194	13.0908566666667	7.61499881818182	11.1242931578947	23.6406666666667	15.9807665939394	26.1938333333333	23.958435	1.69722232173913	5.6954675	2.59247	0.295688333333333	14.1740956491936	15.7807	1.49787333333333	12.9857258715596	5.5162145	4.8029993125	16.3589	8.0024
NOTCH1	0.0599633738461538	0.4840766085	0.0487509564516129	0.1655919	1.03416060909091	1.11806585263158	0.0583293	0.0464762439393939	0.191954	0.015506975	0.148191241304348	0.125650416666667	0.364641666666667	0.000677048333333333	0.292241042217742	0.13762328	1.22060333333333	1.06664827522936	0.163188	0.008435113125	0.9712055	0.0854182625
LLGL2	20.43228	32.55416155	3.92784970645161	9.49181	5.60024363636364	7.99589789473684	36.3219666666667	30.9842709484848	54.1644333333333	74.1769	4.77637386956522	23.9361941666667	2.0392	2.87366	7.24623459233871	41.72438	1.03553333333333	6.88910146788991	2.643515	9.8240049875	9.500415	26.45836875
DYNC1H1	1.20291684615385	1.316346235	2.17712148064516	3.00273666666667	22.1843738181818	23.1814278947368	15.9658	11.3663372121212	11.26978	4.669005	1.5095851	7.58488798333333	15.1163333333333	7.68728333333333	27.0907560048387	1.7542816	43.3902333333333	27.2129719266055	9.3287	16.64144875	32.3527	1.633294125
RALGAPB	5.88151153846154	10.7395175	2.64417372258065	1.771077	2.20228439363636	3.56463868421053	1.8074	1.29694624454545	1.383873	5.299895	1.54431626086957	2.74391583333333	1.99364333333333	1.72119973333333	5.25227628540323	6.188928	1.32341833333333	25.1553399082569	12.16645	0.61298660625	3.509935	4.39033875
OBSCN	0.0557844453846154	0.55943993	0.147363311290323	0.591932166666667	0.605622982727273	1.02108333684211	0.399565166666667	0.0583220009090909	0.290641133333333	0.169568875	0.0931497556956522	0.284788968333333	1.124223	0.12588779	0.716552689249291	0.0520219	6.03330333333333	28.0033443853211	0.6234265	0.060823889375	5.123525	0.029218325
JARID2	75.2254692307692	58.679352	2.92193948387097	1.70695333333333	22.0340465454545	12.5599415789474	7.61177	5.94307710606061	1.72272333333333	115.45	5.21303686956522	83.3090641666667	1.25598866666667	2.39009833333333	7.22477410806451	76.42482	1.41086133333333	43.2040169174312	2.50397	2.329449	1.721235	80.368975
CTSL	24.6907269230769	23.1106465	9.42946541935484	85.323	18.6088559090909	25.3307914210526	390.215666666667	103.976742424242	98.5465	39.067375	60.5150632173913	24.4757083333333	8.14622	22.21365	73.2469037298387	44.70728	4.71270666666667	1.48373656880734	56.3932	116.99719375	32.397	20.5424275
AP3D1	11.7840742307692	23.0039105	2.10932921612903	7.51437666666667	6.01548445454546	11.7598639473684	16.8598	25.2394687878788	24.4268333333333	45.78655	5.64908065217391	14.3288070833333	7.7346	2.3080185	16.3095693866935	4.2025762	6.32750333333333	15.4555441284404	8.941085	4.12450558125	17.84795	11.5668675
ALS2CL	0.0415029923076923	0.007541325	0.00172667225806452	0.0431323333333333	0.253015190909091	0.352027142105263	0.0794831	0.0993676748484849	0.0400543666666667	0.014724425	2.76861655956522	0.0274969666666667	0.0294078	0.00188426666666667	0.239606520967742	0	0.0538706666666667	3.79552617247706	1.462435	0.0066607875	0.587975	0.0060648125
