## Supplementary Table 12 for "Post-transcriptionally impaired *de novo* mutations contribute to the genetic etiology of four neuropsychiatric disorders"

### Sheet: Supplementary Table 12.t.test.c
Symbol	p	q	mean of ASD	mean of Control	ASD_AN02987	ASD_AN04682	ASD_UMB5278	ASD_AN01570	ASD_AN00493	ASD_AN12457	ASD_AN08166	ASD_AN08792	ASD_AN01971	ASD_AN03632	ASD_AN08043	ASD_AN09714	CTL_F_UMB5168_ba9_2nd	CTL_M_AN17425_ba41_42_22_1st	CTL_M_AN17425_ba9_1st	CTL_F_AN15566_ba9_28	CTL_M_AN19760_ba9_25	CTL_F_AN08161_ba41_42_22_1st	CTL_F_AN08161_ba9_1st	CTL_M_UMB5079_ba41_42_22_1st	CTL_M_UMB5079_ba9_2nd	CTL_F_AN10679_ba9_1st	CTL_M_AN01410_ba9_67	CTL_F_AN15088_ba9_1st	CTL_M_AN01125_ba9_22
MTOR	2.69234e-21	1.40002e-19	7.41628	5.56709	7.56917	7.38608	7.37828	7.59716	7.33911	7.33478	7.49359	7.35502	7.18586	7.28155	7.61372	7.46104	5.58897	5.65541	5.39807	5.56737	5.56541	5.2998	5.35123	5.60284	5.6531	5.68858	5.70219	5.68957	5.60958
MED13L	2.0688e-20	1.07578e-18	7.18433	5.12671	7.47378	7.01207	7.14277	7.18697	7.27484	7.11106	7.05683	7.29972	7.20368	7.17261	7.10317	7.17441	5.20864	5.05718	5.06359	5.15393	5.16398	5.18486	5.19255	5.17778	5.05688	5.10231	5.13521	4.9672	5.18316
TANC2	3.58056e-19	1.86189e-17	8.40553	5.04764	8.64747	8.57438	8.1173	8.75305	7.88407	8.41327	8.43722	8.75417	7.95562	8.3485	8.33328	8.64805	5.40448	4.82883	4.75198	5.28008	5.21604	5.05209	4.89836	5.37163	5.07542	5.12713	4.67422	5.11022	4.82883
MECP2	4.40728e-19	2.29179e-17	8.01864	5.27824	8.13798	8.16232	7.75152	8.21919	8.20514	8.11455	7.94406	8.18509	7.69364	7.93155	7.79392	8.0847	5.13296	5.23745	5.27559	5.38188	5.35569	5.42261	5.22589	5.39349	5.11813	5.40169	5.23745	5.14274	5.29152
CABIN1	9.96771e-16	5.18321e-14	8.08002	5.47638	8.177	7.9527	7.77075	8.42865	8.67125	8.33264	7.69888	7.98556	7.98373	7.7929	8.00796	8.15823	5.5882	5.534	5.51641	5.69744	5.64197	5.27937	5.14783	5.71851	5.47126	5.34271	5.36555	5.39174	5.49794
TNPO2	1.38745e-15	7.21473e-14	8.98233	6.81656	8.91945	9.19115	8.54721	9.46142	9.25223	9.09889	8.70159	9.25795	8.73689	8.84599	8.83137	8.94386	7.04024	6.74526	6.86325	6.99299	6.93892	6.74335	6.62752	7.12911	6.77473	6.74915	6.3904	6.7842	6.83617
GNAO1	6.0052e-15	3.12271e-13	9.53536	6.69061	9.34307	9.67089	9.09436	9.98903	10.222	9.9918	8.98854	9.49805	9.2029	9.24298	9.33215	9.84864	6.94137	6.47341	6.77958	7.05564	7.12713	6.44357	6.41649	6.97561	6.70815	6.68223	5.96075	6.82294	6.59109
DYNC1H1	9.95708e-15	5.17768e-13	11.1377	8.80574	11.332	10.9129	10.9585	11.2654	11.0742	10.9789	11.5926	11.0922	10.9223	11.2111	11.3932	10.9196	8.72295	8.89725	8.70642	8.77267	8.77267	8.80779	8.80779	8.71718	8.7642	8.85121	8.86106	8.79228	9.00115
BAIAP2	5.2167e-14	2.71269e-12	8.03107	4.87296	7.71787	8.51516	7.55017	8.45177	8.45036	8.42853	7.07648	7.92878	8.19295	7.80881	7.80163	8.45032	5.10231	4.94977	4.95272	5.08252	5.12269	4.49851	4.59882	5.34961	5.13959	4.81023	4.45887	4.67826	4.60457
MYH10	6.91159e-14	3.59403e-12	9.67269	7.27386	9.50664	9.95087	9.45877	9.91821	8.97228	9.68331	10.2234	9.61224	9.75974	9.63956	10.0055	9.34178	7.48132	7.17943	7.07969	7.3814	7.52489	7.12713	7.19966	7.46111	7.48951	7.32883	6.98433	7.30938	7.01346
TCF4	5.23818e-13	2.72385e-11	7.97178	5.56205	7.99333	7.77295	8.32185	7.855	7.54945	7.69085	8.51064	8.39775	7.53118	7.99743	8.27303	7.76792	5.46551	5.62595	5.35937	5.42868	5.53449	5.47996	5.43097	5.54264	5.59624	5.72535	5.9145	5.54367	5.65932
INTS1	5.32825e-13	2.77069e-11	9.37844	5.36467	9.29433	10.0407	8.69269	9.79665	9.93926	9.83322	8.44127	8.99367	9.95415	9.10641	9.14767	9.30124	5.64249	5.25634	5.26414	5.75621	5.55375	5.31507	5.26611	5.46826	5.2872	5.19758	4.94271	5.4786	5.31226
IRS1	5.59358e-13	2.90866e-11	6.58324	4.4403	6.37571	7.08803	6.15845	6.45761	6.78086	6.83499	6.69201	6.85619	6.68101	6.6415	6.59789	5.83463	4.29149	4.55918	4.29346	4.47378	4.63174	4.49028	4.02067	4.538	4.48622	4.62962	4.68668	4.3721	4.25062
SYNGAP1	1.38286e-12	7.1909e-11	8.87024	5.69442	8.492	10.047	8.12117	9.82692	9.02258	8.92316	8.07747	8.96887	8.76813	8.48662	8.73572	8.97319	6.50316	5.45324	5.52201	6.09865	6.27801	5.41414	5.29202	6.30859	5.86299	5.58203	4.81598	5.59412	5.30252
RYR2	5.02686e-12	2.61397e-10	9.71974	6.57638	9.70652	9.56623	9.68597	9.97956	8.46478	9.37763	10.2628	9.80409	10.1063	9.86958	10.0663	9.74716	6.4859	6.86181	6.46677	6.56091	6.44193	6.61949	6.45878	6.72864	6.29671	6.41883	6.70815	6.68143	6.76355
GNAS	8.19072e-12	4.25917e-10	10.6821	7.9791	10.902	10.8895	10.4365	10.565	10.592	10.5388	11.1634	11.1568	10.2315	10.8201	11.001	9.8887	7.95468	8.09991	7.87365	8.02453	8.04025	8.15763	7.8236	7.95468	7.98739	8.07896	7.78642	7.95716	7.98943
HNRNPU	9.7735e-12	5.08222e-10	8.03942	7.20634	7.99566	8.33179	8.06444	7.85372	8.21361	8.03112	7.91603	7.74951	8.27286	8.04547	8.08537	7.91349	7.21642	7.30344	7.39454	7.23678	7.20657	7.33874	7.44511	7.13877	7.14071	7.13946	6.97316	7.17112	6.97753
INTS10	1.01595e-11	5.28295e-10	5.83394	5.14951	5.85677	5.58099	6.01809	5.74159	6.08605	5.79563	5.84596	5.65651	5.94032	5.79793	5.85012	5.83737	5.27345	5.22225	5.03873	5.1474	5.03151	5.23152	5.37359	5.22756	5.26414	4.94529	5.10951	5.05599	5.02266
NUMA1	1.8699e-11	9.72348e-10	7.94329	5.40255	8.10338	7.4767	7.56951	7.97775	8.54379	8.57811	7.40997	7.39242	8.6821	7.86782	7.37344	8.3445	4.92194	5.41491	5.7672	5.61033	5.42984	5.84244	5.75918	5.35916	5.13802	5.26995	5.21621	5.43917	5.06486
CHD5	2.36631e-11	1.23048e-09	11.8179	7.14635	11.6458	12.744	11.0134	11.7785	11.7352	11.834	12.0433	12.1395	12.6659	12.0982	12.3323	9.78467	7.5631	7.1448	7.18306	7.15	7.31036	7.02841	6.95852	7.51124	7.42156	6.9573	6.5137	7.33753	6.82294
CTSL	3.19896e-11	1.66346e-09	3.80132	6.39537	4.78238	3.8027	3.71427	3.50751	4.44303	3.89255	3.84316	3.14189	3.09582	3.6297	3.89848	3.86441	6.07975	6.40817	6.3876	6.16387	6.36177	6.38923	6.30772	6.19892	6.48699	6.39002	6.74915	6.44974	6.76687
OBSCN	3.99543e-11	2.07763e-09	6.18929	2.20409	5.769	6.86445	6.37123	7.06523	5.59485	6.39209	5.4202	5.12241	6.86891	5.23713	5.73061	7.83537	2.04339	2.67629	1.96894	1.81378	1.71791	2.08203	2.11935	2.03014	2.39531	2.55178	3.58396	2.00826	1.66206
HECTD1	4.1973e-11	2.18259e-09	7.80566	6.45325	7.97598	7.34899	7.9955	7.77147	7.74592	7.60967	8.36961	7.74189	7.5323	7.81878	8.0288	7.72907	6.21998	6.644	6.43793	6.39154	6.35391	6.5364	6.48699	6.38522	6.32394	6.50578	6.67298	6.40211	6.53152
TLK2	2.32195e-10	1.20741e-08	5.4261	4.47219	5.64209	5.29004	5.48639	5.14889	5.65743	5.46214	5.36388	5.01147	5.85608	5.50387	5.31079	5.38016	4.49708	4.4834	4.50309	4.16379	4.24201	4.73632	4.56508	4.36991	4.59846	4.42307	4.46865	4.6378	4.44985
MYO5A	2.34706e-10	1.22047e-08	10.4436	7.86499	10.3946	10.6266	10.371	10.5527	9.48084	10.0084	11.3249	10.7476	10.3749	10.6782	10.8871	9.8766	8.09991	7.7602	7.70499	8.05536	8.06118	7.78057	7.64555	8.00409	7.85171	7.87365	7.79849	7.84094	7.76829
NLGN2	2.8747e-10	1.49484e-08	8.5959	6.31067	8.70959	8.88995	8.01029	9.28364	9.39315	9.07742	7.74941	8.49886	8.2129	8.07784	8.12346	9.12428	6.83045	5.99737	6.2995	6.64079	6.73898	6.30691	5.98283	6.89882	6.35415	6.15309	5.6629	6.03094	6.14197
PPP6R2	1.09724e-09	5.70565e-08	7.71533	6.78011	7.98786	7.67846	7.55501	7.74466	7.80674	7.698	7.5364	7.38651	8.13286	7.72298	7.71915	7.61539	6.81338	6.81737	6.75008	6.81452	6.81085	6.82672	6.77892	6.81085	6.82158	6.6705	6.83464	6.70495	6.68703
ATP2B4	1.23532e-09	6.42365e-08	8.83426	6.8746	8.69105	8.76797	8.49886	9.33425	9.28608	8.79113	8.6631	9.64279	8.00885	8.72986	9.28598	8.31121	6.69838	6.93853	6.85754	6.97561	6.92003	6.48506	7.01794	7.32628	6.89141	6.87948	6.64865	6.7197	7.01122
SPATA5	4.90475e-09	2.55047e-07	3.22677	4.58919	3.34705	2.67168	3.65671	2.69544	3.41906	3.03297	3.63746	2.95092	3.37165	3.39212	3.37363	3.17249	4.5785	4.69704	4.58529	4.40564	4.51245	4.78344	4.58915	4.56508	4.6401	4.60387	4.53105	4.6559	4.51194
BCORL1	6.0672e-09	3.15494e-07	5.55259	2.76214	5.21723	6.74164	5.01944	6.03715	6.80304	5.67586	4.32623	4.89959	5.98956	5.10627	5.31795	5.49713	3.11528	2.52631	2.75123	2.88052	3.23822	2.46061	2.27044	3.04534	2.98555	2.87823	2.47054	2.82117	2.46441
RALGAPB	1.73735e-08	9.0342e-07	6.3951	5.02189	6.58026	6.02022	6.49934	6.56581	6.24218	6.25561	7.0291	6.65229	5.5529	6.33658	6.54389	6.46305	5.05262	5.03717	4.88932	5.0209	5.07657	4.97573	4.79578	5.04549	4.96699	5.15214	5.04645	5.17814	5.04721
JARID2	2.84386e-08	1.4788e-06	6.21174	5.0439	6.7425	6.45168	6.19651	5.96816	6.23085	6.23371	5.80743	5.69973	6.88078	6.13351	5.96128	6.23475	5.26676	5.03288	5.13893	4.94425	5.03064	5.16369	5.10583	5.03704	5.08714	4.78218	5.16156	5.05123	4.76852
DOT1L	6.60806e-08	3.43619e-06	5.38184	2.56006	6.30759	5.92278	4.85478	5.38628	6.56387	5.96816	3.79217	4.35209	5.92668	4.8522	4.7376	5.91793	2.98873	2.28003	2.78991	2.78088	2.52851	2.88103	2.79051	2.51519	2.26347	2.35948	2.55471	2.28382	2.26447
COL7A1	7.34825e-08	3.82109e-06	3.97325	1.7324	4.21888	4.68195	3.45707	3.42913	4.84902	4.39489	2.36788	3.70159	5.24959	3.96866	3.61684	3.74348	1.52589	1.95679	1.81693	0.839912	0.762768	2.34438	1.98958	2.00032	1.84428	1.31814	2.15789	2.01881	1.94549
ITPR1	8.25142e-08	4.29074e-06	9.35642	7.30521	9.25901	9.37098	9.30025	9.50315	8.00143	9.07874	10.5874	9.51068	9.41904	9.502	9.77793	8.96642	7.22633	7.47181	7.15909	7.3173	7.24973	7.40789	7.20953	7.24234	7.41816	7.29672	7.37503	7.33241	7.2614
NOTCH1	1.65574e-07	8.60983e-06	6.2985	4.38227	6.58048	6.49546	6.06297	6.10567	7.70956	6.84388	5.18879	5.50459	6.56612	6.21106	5.56276	6.75069	3.87966	3.93131	4.76891	4.72278	4.69346	4.64208	4.92981	4.15782	4.1971	4.4684	4.01142	3.95711	4.60958
STXBP1	8.32814e-07	4.33063e-05	10.3845	9.03943	10.49	10.776	9.77192	10.6563	10.0839	10.1904	10.999	11.056	9.73568	10.481	10.9582	9.41527	9.2175	9.00115	8.95453	9.28523	9.34761	9.13157	8.84627	9.46309	9.00738	8.96419	8.27598	9.2397	8.77845
TNKS2	1.33021e-06	6.91711e-05	5.77231	6.30472	5.62128	5.77003	6.01882	5.86442	5.81026	5.69735	6.18123	5.71675	5.29756	5.624	5.81106	5.85493	6.31522	6.25774	6.27433	6.303	6.11188	6.25387	6.45513	6.28918	6.35693	6.39897	6.25265	6.23624	6.45617
KPNA1	2.97842e-05	0.00154878	6.10253	5.6369	6.46817	5.90744	6.18998	6.10026	6.02689	6.01757	6.39144	6.17038	5.49552	6.01796	6.29493	6.14985	5.84973	5.59479	5.53792	5.65903	5.78319	5.66693	5.6223	5.76132	5.6629	5.58653	5.44727	5.52897	5.57886
LLGL2	3.52046e-05	0.00183064	2.76106	1.16256	3.25181	2.65207	2.41317	2.6257	3.81527	3.88379	1.51227	1.46354	3.65464	2.45588	1.836	3.56861	0.548975	0.929586	1.47443	1.34095	1.15901	1.08836	1.41041	0.83148	1.00878	0.916172	1.97472	1.03474	1.39569
HBS1L	0.000105019	0.00546101	5.44565	5.01658	5.49707	5.24543	5.68179	5.32612	5.43212	5.25266	5.99186	5.02686	5.17994	5.50421	5.55893	5.65083	5.02205	4.88208	5.00067	5.0192	5.16835	5.23646	5.11446	4.95124	5.10174	4.90632	4.86757	4.97381	4.97163
PRDM4	0.000195412	0.0101614	4.98369	5.36048	5.17137	4.77827	4.82311	5.16102	4.88098	4.87802	5.30604	5.39428	4.53884	5.05553	4.99588	4.82095	5.41141	5.38412	5.37971	5.23152	5.33443	5.33984	5.14588	5.3364	5.49754	5.35878	5.41464	5.41491	5.43709
A2M	0.000198688	0.0103318	5.61727	6.64121	7.05389	5.40644	5.79091	5.25052	5.07119	5.636	5.42345	5.92883	4.65218	5.56167	5.11497	6.51723	5.84022	6.24661	6.58902	6.62714	6.20657	7.37836	7.29078	6.64137	6.73615	6.52213	6.53434	6.90081	6.82218
PIK3R3	0.000460301	0.0239357	5.40179	4.72031	5.74225	5.31383	5.74792	5.26646	4.60758	4.98215	6.02551	5.92153	4.85323	5.43765	5.76232	5.16102	4.5735	5.36619	4.54485	4.0436	4.57291	5.03542	4.44515	4.97975	4.45325	4.7756	5.09229	5.06915	4.41238
COL4A3BP	0.000618465	0.0321602	5.82237	5.31835	5.84482	5.66332	5.90777	6.04818	5.28513	5.59505	6.47893	6.20925	5.126	5.85697	5.99099	5.86201	5.38188	5.25107	5.2159	5.26742	5.40547	5.28164	5.16679	5.41332	5.31979	5.456	5.375	5.31701	5.2872
